# "Transcriptional Regulation of human NMNAT2: Insights from 3D Genome Sequencing and Bioinformatics"

**DOI:** 10.1101/2024.11.07.622375

**Authors:** Yu Chen Chang, Sen Yang, Minyoung Cho, Kwangsik Nho, José-Manuel Baizabal, Hui-Chen Lu

## Abstract

Nicotinamide mononucleotide adenylyl transferases 2 (NMNAT2) is a crucial nicotinamide adenine dinucleotide (NAD)-synthesizing enzyme essential for neuronal health. In the Religious Orders Study/Memory and Aging Project (ROSMAP), human brain levels of NMNAT2 mRNA positively correlated with cognitive capabilities in older adults. NMNAT2 mRNA abundance is significantly reduced following various insults or proteinopathies. To elucidate the transcriptional regulation of NMNAT2, we employed circular chromosome conformation capture followed by high-throughput sequencing (4C-seq) to identify potential NMNAT2 enhancer and silencer regions by determining genomic regions interacting with the NMNAT2 promoter in human SH-SY5Y cells. We discovered distinct NMNAT2 promoter interactomes in undifferentiated versus neuron-like SH-SY5Y cells. Utilizing bioinformatics analyses, we identified putative transcriptional factors and NMNAT2-associated genes. Notably, the mRNA levels of many of these genes showed a significant correlation with NMNAT2 mRNA levels in ∼400 single-nuclei RNA-seq datasets from ROSMAP. Additionally, using CRISPR-Cas9 strategies, we confirmed the requirement of two specific genomic regions within the interactomes and four transcription factors in regulating NMNAT2 transcription. In summary, our study identifies genomic loci containing NMNAT2 regulatory elements and predicts associated genes and transcription factors through computational analyses.
