## Supplementary material for ""Transcriptional Regulation of human NMNAT2: Insights from 3D Genome Sequencing and Bioinformatics"": Table2. Transcription factor candidates from the NMNAT2 promoter

### Sheet: Sheet1
Check TF candidates mRNA expression in SHSY5Y & diffSHSY5Y
MEME suite TF prediction				RNA-seq for SH-SY5Y and diffSHSY5Y
Query_ID	Target_ID	p-value		GeneSymbol	Chr	Start	End	Strand	Length	geneName	SHSY5Y_vs_diffSHSY5Y_FC	SHSY5Y_vs_diffSHSY5Y_logFC	SHSY5Y_vs_diffSHSY5Y_PValue	SHSY5Y_vs_diffSHSY5Y_FDR	diffSHSY5Y_1(log2CPM)	diffSHSY5Y_2(log2CPM)	diffSHSY5Y_3(log2CPM)	SHSY5Y_1(log2CPM)	SHSY5Y_2(log2CPM)	SHSY5Y_3(log2CPM)	diffSHSY5Y_1(raw read counts)	diffSHSY5Y_2(raw read counts)	diffSHSY5Y_3(raw read counts)	SHSY5Y_1(raw read counts)	SHSY5Y_2(raw read counts)	SHSY5Y_3(raw read counts)
TTGYGTCT	ZN257_HUMAN.H11MO.0.C	0.00132849		Not found
ATGSTG	ZNF41_HUMAN.H11MO.0.C	0.00161045		ZNF41	chrX;chrX;chrX;chrX;chrX;chrX;chrX;chrX;chrX;chrX;chrX;chrX;chrX;chrX;chrX;chrX;chrX;chrX;chrX;chrX;chrX;chrX;chrX;chrX;chrX;chrX;chrX;chrX;chrX;chrX;chrX;chrX;chrX;chrX;chrX;chrX;chrX;chrX;chrX;chrX;chrX;chrX;chrX;chrX;chrX;chrX;chrX;chrX;chrX;chrX;chrX;chrX;chrX;chrX;chrX;chrX;chrX;chrX;chrX;chrX;chrX;chrX;chrX;chrX;chrX;chrX;chrX;chrX;chrX;chrX;chrX;chrX;chrX;chrX;chrX;chrX;chrX;chrX;chrX;chrX…	47304577;47304577;47304577;47304577;47304577;47304577;47304577;47304577;47304577;47304577;47304577;47304577;47304577;47304577;47304577;47304577;47304577;47304577;47304577;47304577;47315320;47315320;47315320;47315320;47315320;47315320;47315320;47315320;47315320;47315320;47315320;47315320;47315320;47315320;47315320;47315320;47315320;47315320;47315320;47315320;47315671;47315671;47315671;47315671;473…	47308873;47308873;47308873;47308873;47308873;47308873;47308873;47308765;47308765;47308873;47308873;47308873;47308873;47308873;47308873;47308873;47308873;47308873;47308873;47308873;47315415;47315415;47315415;47315415;47315415;47315415;47315415;47315415;47315415;47315415;47315415;47315415;47315415;47315415;47315415;47315415;47315415;47315415;47315415;47315415;47315837;47315797;47315797;47315797;473…	-;-;-;-;-;-;-;-;-;-;-;-;-;-;-;-;-;-;-;-;-;-;-;-;-;-;-;-;-;-;-;-;-;-;-;-;-;-;-;-;-;-;-;-;-;-;-;-;-;-;-;-;-;-;-;-;-;-;-;-;-;-;-;-;-;-;-;-;-;-;-;-;-;-;-;-;-;-;-;-;-;-;-;-;-;-;-;-;-;-;-;-	5758	zinc finger protein 41	-1.01589	-0.0227392	0.83541	0.882439	4.64187	4.81223	4.96201	4.79147	4.74078	4.83052	1007	1016	1129	1374	1012	991
ATGSTG	REST_HUMAN.H11MO.0.A	0.003024		REST	chr4;chr4;chr4;chr4;chr4;chr4;chr4;chr4;chr4;chr4;chr4;chr4	57774066;57774908;57775079;57776796;57776796;57776796;57785953;57785953;57785953;57796007;57796007;57796007	57774379;57775753;57775205;57777702;57777702;57777702;57786036;57786036;57786036;57802010;57802010;57802010	+;+;+;+;+;+;+;+;+;+;+;+	8155	RE1 silencing transcription factor	-1.85268	-0.889616	2.45025e-12	2.9939e-11	5.81222	5.81941	5.38282	4.74893	4.80751	4.83487	2269	2044	1512	1334	1060	994
ATGSTG	MAFF_HUMAN.H11MO.0.B	0.00324624		MAFF	chr22;chr22;chr22;chr22;chr22;chr22;chr22;chr22;chr22;chr22;chr22	38597939;38597939;38598001;38599027;38609830;38609830;38609830;38610427;38610427;38610427;38610427	38598219;38598245;38598219;38599091;38609896;38609896;38609896;38612514;38612517;38612517;38612517	+;+;+;+;+;+;+;+;+;+;+	2530	MAF bZIP transcription factor F	-1.98928	-0.992246	4.95458e-08	3.29857e-07	3.50246	3.35171	3.19754	2.49668	2.54901	1.99183	456	368	331	278	220	137
GGSTSCTT	SOX9_HUMAN.H11MO.0.B	0.0043598		SOX9	chr17;chr17;chr17	70117161;70118860;70119684	70117963;70119113;70122554	+;+;+	3928	SRY-box transcription factor 9	6.14614	2.61968	2.51985e-18	6.29614e-17	-0.475967	-1.19299	-1.10658	1.35938	1.69676	1.8151	27	14	15	125	121	121
BTCCTT	FLI1_HUMAN.H11MO.0.A	0.00526925		Not found
BTCCTT	SOX2_HUMAN.H11MO.0.A	0.0061318		Not found
ATGSTG	ZN490_HUMAN.H11MO.0.C	0.00618665		Not found
GGSTSCTT	ZN563_HUMAN.H11MO.0.C	0.00632977		Not found
ATGSTG	ZN250_HUMAN.H11MO.0.C	0.00673491		Not found
GGSTSCTT	ZBTB6_HUMAN.H11MO.0.C	0.00678996		ZBTB6	chr9;chr9	125670335;125675530	125674360;125675602	-;-	4099	zinc finger and BTB domain containing 6	-1.02404	-0.0342688	0.726946	0.796239	5.63394	5.88826	5.80739	5.63642	5.79802	5.7991	2005	2144	2030	2470	2108	1941
BTCCTT	NKX28_HUMAN.H11MO.0.C	0.00733058		Not found
ATGSTG	GCR_HUMAN.H11MO.0.A	0.0073691		Not found
AAGGSGAGGC	KLF4_HUMAN.H11MO.0.A	0.00784487		Not found
BTCCTT	LEF1_HUMAN.H11MO.0.A	0.00810281		Not found
AAGGSGAGGC	ZN134_HUMAN.H11MO.0.C	0.00873275		Not found
AAGGSGAGGC	KLF12_HUMAN.H11MO.0.C	0.00900676		KLF12	chr13;chr13;chr13;chr13;chr13;chr13;chr13;chr13	74260149;74289505;74339075;74387289;74419964;74518118;74569127;74707876	74269808;74289662;74339137;74387424;74420510;74518207;74569190;74708066	-;-;-;-;-;-;-;-	10909	KLF transcription factor 12	-1.48824	-0.573608	5.46032e-13	7.25385e-12	7.46943	7.56257	7.58407	6.91288	7.0062	6.97808	7161	6847	6960	5987	4873	4397
BTCCTT	SOX4_HUMAN.H11MO.0.B	0.0101175		SOX4	chr6	21593982	21598849	+	4868	SRY-box transcription factor 4	-1.42531	-0.511272	2.51321e-09	2.04837e-08	9.52072	9.55298	9.60487	8.95293	9.05216	9.13551	29687	27212	28250	24630	20129	19622
TTGYGTCT	ATF4_HUMAN.H11MO.0.A	0.0111513		ATF4	chr22;chr22;chr22;chr22;chr22	39916564;39916569;39917359;39917778;39917778	39917676;39916756;39917676;39918691;39918691	+;+;+;+;+	2027	activating transcription factor 4	2.89082	1.53148	5.92957e-66	1.34036e-63	7.55221	7.44386	7.42565	9.10303	8.91585	8.99363	7584	6306	6236	27331	18314	17784
BTCCTT	TCF7_HUMAN.H11MO.0.A	0.0113288		TCF7	chr5;chr5;chr5;chr5;chr5;chr5;chr5;chr5;chr5;chr5;chr5;chr5;chr5;chr5;chr5;chr5;chr5;chr5;chr5;chr5;chr5;chr5;chr5;chr5;chr5;chr5;chr5;chr5;chr5;chr5;chr5;chr5;chr5;chr5;chr5;chr5;chr5;chr5;chr5;chr5;chr5;chr5;chr5;chr5;chr5;chr5;chr5;chr5;chr5;chr5;chr5;chr5;chr5;chr5;chr5;chr5;chr5;chr5;chr5;chr5;chr5;chr5;chr5;chr5;chr5;chr5;chr5;chr5;chr5;chr5;chr5;chr5;chr5;chr5;chr5;chr5;chr5;chr5;chr5;chr5…	133450372;133450372;133451012;133451012;133451304;133451304;133451304;133451304;133451304;133451304;133451600;133451600;133451600;133451600;133451600;133451600;133459309;133473750;133473750;133473750;133473750;133473750;133473750;133473750;133473750;133473750;133474642;133474642;133474642;133474642;133474642;133474642;133474642;133474642;133474642;133476487;133476487;133477876;133477876;133477876…	133450846;133450846;133451078;133451078;133451724;133451365;133451365;133451365;133451365;133451777;133451724;133451724;133451724;133451724;133451724;133451724;133459447;133473855;133473855;133473855;133473855;133473855;133473855;133473855;133473855;133473855;133474729;133474729;133474729;133474729;133474729;133474729;133474729;133474729;133474729;133476579;133476579;133477995;133477995;133477995…	+;+;+;+;+;+;+;+;+;+;+;+;+;+;+;+;+;+;+;+;+;+;+;+;+;+;+;+;+;+;+;+;+;+;+;+;+;+;+;+;+;+;+;+;+;+;+;+;+;+;+;+;+;+;+;+;+;+;+;+;+;+;+;+;+;+;+;+;+;+;+;+;+;+;+;+;+;+;+;+;+;+;+	4444	transcription factor 7	-1.31734	-0.397626	0.00168214	0.00459074	4.95316	4.72156	4.50855	4.37522	4.3018	4.35048	1250	954	824	1029	746	710
TTGYGTCT	CEBPG_HUMAN.H11MO.0.B	0.0116651		CEBPG	chr19;chr19;chr19;chr19	33864615;33865430;33870050;33870050	33864801;33865519;33873592;33873592	+;+;+;+	3820	CCAAT enhancer binding protein gamma	1.5281	0.611738	2.03854e-13	2.84668e-12	6.49401	6.4746	6.37093	7.11106	6.9666	7.0949	3641	3220	3001	6869	4741	4768
GGSTSCTT	SOX10_HUMAN.H11MO.0.B	0.0121831		Not found
BTCCTT	ZN350_HUMAN.H11MO.0.C	0.0121969		Not found
ATGSTG	MAFK_HUMAN.H11MO.0.A	0.0125905		MAFK	chr7;chr7;chr7	1570338;1578785;1579577	1570534;1578864;1582679	+;+;+	3380	MAF bZIP transcription factor K	-1.35799	-0.441472	0.00468157	0.01136	3.49298	3.48927	3.09889	2.84658	2.92462	3.02889	453	405	309	355	286	283
TTGYGTCT	AHR_HUMAN.H11MO.0.B	0.0129692		Not found
BTCCTT	SOX3_HUMAN.H11MO.0.B	0.0139289		Not found
AAGGSGAGGC	VEZF1_HUMAN.H11MO.0.C	0.0141325		VEZF1	chr17;chr17;chr17;chr17;chr17;chr17;chr17;chr17;chr17;chr17;chr17;chr17;chr17	56048914;56048914;56056513;56056513;56057964;56057964;56059234;56059234;56060060;56060060;56062615;56065440;56065440	56052261;56052261;56056674;56056674;56058147;56058147;56059297;56059297;56060754;56060754;56062826;56065615;56065615	-;-;-;-;-;-;-;-;-;-;-;-;-	4841	vascular endothelial zinc finger 1	1.15555	0.208575	0.0158394	0.0332823	7.45994	7.4591	7.63996	7.76346	7.66585	7.76047	7114	6373	7235	10798	7699	7564
ATGSTG	THA11_HUMAN.H11MO.0.B	0.0143718		Not found
BTCCTT	ZN214_HUMAN.H11MO.0.C	0.0144044		Not found
BTCCTT	NFAC1_HUMAN.H11MO.0.B	0.0147003		Not found
GGSTSCTT	NFIC_HUMAN.H11MO.0.A	0.0148416		NFIC	chr19;chr19;chr19;chr19;chr19;chr19;chr19;chr19;chr19;chr19;chr19;chr19;chr19;chr19;chr19;chr19;chr19;chr19;chr19;chr19;chr19;chr19;chr19;chr19;chr19;chr19;chr19;chr19;chr19;chr19;chr19;chr19;chr19;chr19;chr19;chr19;chr19;chr19;chr19;chr19;chr19;chr19;chr19;chr19;chr19;chr19;chr19;chr19;chr19;chr19;chr19	3359628;3359628;3366581;3366581;3366581;3381710;3381710;3381710;3381710;3381710;3425104;3425104;3425104;3425104;3425104;3433516;3433516;3433516;3433516;3433516;3434275;3434275;3434275;3434275;3434275;3435081;3435081;3435081;3435081;3435081;3449012;3449012;3449012;3449012;3449012;3452480;3452480;3452480;3452480;3452480;3453761;3453761;3456548;3456548;3456548;3456548;3462750;3462750;3462750;3462750…	3359683;3359683;3366664;3366664;3366664;3382241;3382241;3382241;3382241;3382241;3425175;3425175;3425175;3425175;3425175;3433590;3433590;3433590;3433590;3433590;3434398;3434398;3434398;3434398;3434398;3435205;3435205;3435205;3435205;3435205;3449137;3449137;3449137;3449137;3449137;3452664;3452664;3452664;3452664;3452664;3453914;3453914;3456633;3456633;3456633;3456633;3469215;3469215;3469215;3469215…	+;+;+;+;+;+;+;+;+;+;+;+;+;+;+;+;+;+;+;+;+;+;+;+;+;+;+;+;+;+;+;+;+;+;+;+;+;+;+;+;+;+;+;+;+;+;+;+;+;+;+	8085	nuclear factor I C	1.01618	0.0231505	0.816137	0.867336	6.63679	6.45974	6.28787	6.52311	6.44631	6.5049	4020	3187	2833	4569	3305	3167
BTCCTT	ETS2_HUMAN.H11MO.0.B	0.0156238		ETS2	chr21;chr21;chr21;chr21;chr21;chr21;chr21;chr21;chr21;chr21;chr21;chr21;chr21;chr21;chr21;chr21;chr21;chr21;chr21;chr21;chr21	40177107;40177853;40177895;40181959;40181959;40184927;40184927;40186197;40186197;40186705;40186705;40188932;40188932;40190349;40190349;40191427;40191427;40193510;40193510;40194598;40194598	40177540;40178044;40178044;40182030;40182030;40185038;40185038;40186316;40186316;40186905;40186905;40189015;40189015;40190570;40190570;40191690;40191690;40193628;40193628;40196878;40196878	+;+;+;+;+;+;+;+;+;+;+;+;+;+;+;+;+;+;+;+;+	4101	ETS proto-oncogene 2, transcription factor	-1.46335	-0.549277	6.34783e-08	4.16103e-07	5.27507	5.13136	5.02808	4.57597	4.60668	4.61965	1563	1268	1182	1183	922	856
AAGGSGAGGC	ZN281_HUMAN.H11MO.0.A	0.0157826		Not found
BTCCTT	PRDM6_HUMAN.H11MO.0.C	0.0166554		Not found
ATGSTG	ATF6A_HUMAN.H11MO.0.B	0.0170569		ATF6	chr1;chr1;chr1;chr1;chr1;chr1;chr1;chr1;chr1;chr1;chr1;chr1;chr1;chr1;chr1;chr1	161736110;161748034;161751702;161753780;161761198;161761914;161771842;161789423;161790860;161816239;161821512;161823014;161829997;161832988;161882086;161928236	161736232;161748110;161751789;161753886;161761327;161762117;161772062;161789608;161790951;161816370;161821625;161823113;161830067;161833102;161882170;161933860	+;+;+;+;+;+;+;+;+;+;+;+;+;+;+;+	7470	activating transcription factor 6	1.2782	0.354119	2.14183e-06	1.09182e-05	6.73489	6.74865	6.72602	7.07299	7.07073	7.1275	4303	3894	3839	6690	5096	4877
ATGSTG	RFX3_HUMAN.H11MO.0.B	0.0172468		RFX3	chr9;chr9;chr9;chr9;chr9;chr9;chr9;chr9;chr9;chr9;chr9;chr9;chr9;chr9;chr9;chr9;chr9;chr9;chr9;chr9;chr9;chr9;chr9;chr9;chr9;chr9;chr9;chr9;chr9;chr9;chr9;chr9;chr9;chr9;chr9;chr9;chr9;chr9;chr9;chr9;chr9;chr9;chr9;chr9;chr9;chr9;chr9;chr9;chr9;chr9;chr9;chr9;chr9;chr9;chr9;chr9;chr9;chr9;chr9;chr9	3218297;3218297;3228847;3228847;3247037;3248032;3248032;3256991;3256991;3256991;3262935;3262935;3262935;3266208;3266208;3266208;3270371;3270371;3270371;3270929;3271003;3271003;3271003;3275500;3275500;3275500;3275500;3277340;3277340;3277340;3277340;3288131;3288131;3288131;3288131;3293077;3293077;3293077;3293077;3301546;3301546;3301546;3301546;3330259;3330259;3330259;3330259;3346667;3346667;3346667…	3225280;3225280;3228889;3228889;3248185;3248185;3248185;3257199;3257199;3257199;3263084;3263084;3263084;3266305;3266305;3266305;3270525;3270525;3270525;3271118;3271118;3271118;3271118;3275612;3275612;3275612;3275612;3277461;3277461;3277461;3277461;3288250;3288250;3288250;3288250;3293258;3293258;3293258;3293258;3301620;3301620;3301620;3301620;3330517;3330517;3330517;3330517;3346764;3346764;3346764…	-;-;-;-;-;-;-;-;-;-;-;-;-;-;-;-;-;-;-;-;-;-;-;-;-;-;-;-;-;-;-;-;-;-;-;-;-;-;-;-;-;-;-;-;-;-;-;-;-;-;-;-;-;-;-;-;-;-;-;-	10633	regulatory factor X3	1.23484	0.30432	0.00614295	0.0145189	6.00851	6.40158	6.3867	6.59843	6.60715	6.53464	2600	3061	3034	4814	3695	3233
BTCCTT	ELF5_HUMAN.H11MO.0.A	0.0178043		Not found
AAGGSGAGGC	PATZ1_HUMAN.H11MO.0.C	0.0181478		PATZ1	chr22;chr22;chr22;chr22;chr22;chr22;chr22;chr22;chr22;chr22;chr22;chr22;chr22;chr22;chr22;chr22;chr22	31721790;31721790;31721790;31724773;31724773;31731678;31731678;31731678;31736665;31738883;31738883;31738883;31738883;31740318;31740318;31740318;31740318	31723295;31723295;31723295;31724845;31724910;31731849;31731849;31731849;31737669;31738946;31738946;31738946;31738946;31742332;31742332;31742332;31742332	-;-;-;-;-;-;-;-;-;-;-;-;-;-;-;-;-	4900	POZ/BTB and AT hook containing zinc finger 1	1.12877	0.174754	0.0309395	0.0592065	6.80966	6.82579	6.925	7.09926	6.97024	7.01371	4532	4108	4407	6813	4753	4507
ATGSTG	MAFG_HUMAN.H11MO.0.A	0.018552		MAFG	chr17;chr17;chr17;chr17;chr17;chr17	79876146;79876146;79881026;79881026;79881229;79885404	79880933;79880933;79881090;79881090;79881342;79885611	-;-;-;-;-;-	5175	MAF bZIP transcription factor G	1.08633	0.119462	0.218992	0.310664	6.97427	6.72625	6.65362	6.92582	6.91457	6.89227	5080	3834	3651	6041	4573	4143
ATGSTG	ZN547_HUMAN.H11MO.0.C	0.0187799		Not found
AAGGSGAGGC	ZN263_HUMAN.H11MO.0.A	0.0196237		Not found
ATGSTG	ZNF76_HUMAN.H11MO.0.C	0.0199483		ZNF76	chr6;chr6;chr6;chr6;chr6;chr6;chr6;chr6;chr6;chr6;chr6;chr6;chr6;chr6;chr6;chr6;chr6;chr6;chr6;chr6;chr6;chr6;chr6;chr6;chr6;chr6;chr6	35227512;35227512;35248833;35248833;35253905;35253905;35254099;35254099;35255423;35255423;35258043;35258043;35258418;35258418;35259055;35259055;35259335;35259335;35260331;35260331;35260658;35260658;35261528;35262233;35262233;35262921;35262921	35227618;35227618;35249001;35249001;35253985;35253985;35254176;35254176;35255622;35255622;35258159;35258159;35258493;35258493;35259180;35259180;35259514;35259514;35260564;35260564;35260821;35260821;35261692;35262346;35262346;35263762;35263762	+;+;+;+;+;+;+;+;+;+;+;+;+;+;+;+;+;+;+;+;+;+;+;+;+;+;+	2653	zinc finger protein 76	-1.09497	-0.130897	0.264581	0.362231	3.97836	3.87579	4.10849	3.78152	3.89185	3.90801	635	530	624	681	561	522
AAGGSGAGGC	SP4_HUMAN.H11MO.0.A	0.0207762		SP4	chr7;chr7;chr7;chr7;chr7;chr7;chr7;chr7;chr7;chr7;chr7;chr7;chr7;chr7;chr7;chr7;chr7;chr7;chr7;chr7	21467701;21467701;21467701;21467701;21468295;21468295;21468295;21468300;21468907;21468907;21468941;21516697;21516697;21516697;21521542;21521542;21521542;21550640;21550640;21550640	21467876;21467876;21467876;21467876;21468410;21468410;21468521;21468410;21470461;21470461;21470461;21516925;21516925;21516925;21521741;21521741;21521741;21554440;21554440;21554440	+;+;+;+;+;+;+;+;+;+;+;+;+;+;+;+;+;+;+;+	6188	Sp4 transcription factor	-1.17378	-0.231164	0.00677672	0.0158527	5.89493	6.0026	6.08023	5.75026	5.80211	5.73688	2403	2321	2453	2673	2114	1859
GGSTSCTT	NFIA_HUMAN.H11MO.0.C	0.0216381		NFIA	chr1;chr1;chr1;chr1;chr1;chr1;chr1;chr1;chr1;chr1;chr1;chr1;chr1;chr1;chr1;chr1;chr1;chr1;chr1;chr1;chr1;chr1;chr1;chr1;chr1;chr1;chr1;chr1;chr1;chr1;chr1;chr1;chr1;chr1;chr1;chr1;chr1;chr1;chr1;chr1;chr1;chr1;chr1;chr1	61542899;61547411;61548233;61548233;61548433;61553821;61553821;61553821;61553821;61743192;61743192;61743192;61743192;61798184;61798184;61798184;61798184;61818122;61818122;61818122;61818122;61824819;61824819;61824819;61824819;61848909;61848909;61848909;61848909;61869776;61869776;61869776;61869776;61872234;61872234;61872234;61872234;61892137;61892137;61892137;61920975;61920975;61920975;61920975	61543300;61547719;61548490;61548490;61548490;61554352;61554352;61554352;61554352;61743257;61743257;61743257;61743257;61798258;61798258;61798258;61798258;61818239;61818239;61818239;61818239;61824946;61824946;61824946;61824946;61849037;61849037;61849037;61849037;61869954;61869954;61869954;61869954;61872399;61872399;61872399;61872399;61892228;61892228;61892228;61928460;61928460;61928460;61928460	+;+;+;+;+;+;+;+;+;+;+;+;+;+;+;+;+;+;+;+;+;+;+;+;+;+;+;+;+;+;+;+;+;+;+;+;+;+;+;+;+;+;+;+	9940	nuclear factor I A	-2.37107	-1.24554	2.35689e-11	2.52198e-10	5.09045	5.09454	4.49627	3.38294	3.72926	3.883	1375	1236	817	516	501	513
AAGGSGAGGC	ZN436_HUMAN.H11MO.0.C	0.0220686		Not found
AAGGSGAGGC	KLF15_HUMAN.H11MO.0.A	0.022491		KLF15	chr3;chr3;chr3	126061478;126070684;126076080	126062738;126071790;126076251	-;-;-	2540	KLF transcription factor 15	1.93883	0.955185	9.22757e-18	2.12092e-16	3.69666	3.68773	3.91645	4.71507	4.66633	4.78625	522	465	546	1303	961	961
ATGSTG	ARI5B_HUMAN.H11MO.0.C	0.0230226		Not found
TTGYGTCT	PO2F2_HUMAN.H11MO.0.A	0.0238621		Not found
ATGSTG	ZN549_HUMAN.H11MO.0.C	0.0245663		Not found
GRTCTA	Z354A_HUMAN.H11MO.0.C	0.0247458		Not found
