## Supplementary material for ""Transcriptional Regulation of human NMNAT2: Insights from 3D Genome Sequencing and Bioinformatics"": Table3. Transcription factor candidates from the interactomes of the NMNAT2 promoter

### Sheet: Sheet1
TF prediction				RNAseq
				SY5Y_logCPM			diffSY5Y_logCPM			FC	FDR
TF	Pvalue (-log10CP)	unique to un-differentiated	unique to neuron-like	SHSY5Y_1	SHSY5Y_2	SHSY5Y_3	diffSHSY5Y_1	diffSHSY5Y_2	diffSHSY5Y_3	SHSY5Y_vs_diffSHSY5Y_FC	SHSY5Y_vs_diffSHSY5Y_FDR
AHCTF1	126.723	No	No	7.6948	7.80912	7.67625	7.13781	7.57974	7.63317	1.19867	0.0726517
ARHGEF12	8.99361	No	No	8.14739	8.14264	8.17594	8.13995	8.15825	8.0566	1.02557	0.723795
ARID3A	66.125	No	No	4.34126	4.28042	4.16008	4.21778	4.17373	4.02057	1.08977	0.364478
ARID5A	159.045	No	No	2.06878	1.30859	1.24637	1.07348	1.677	1.30825	1.17374	0.5319
ARNT	13.4525	No	No	7.07104	7.10678	7.14455	6.64323	6.61528	6.64768	1.38731	3.2482e-09
ASCL1	23.5747	Yes	No	3.32909	3.3132	3.91624	-1.42428	-0.186014	-1.88118	25.4466	9.75095e-36
ATF1	41.0474	No	No	4.44618	4.22454	4.39243	3.96013	4.12664	4.49803	1.10669	0.426056
ATF3	46.0585	No	No	3.9412	3.8047	3.86325	3.05565	2.97497	2.99797	1.82178	2.28812e-11
ATF5	6.84199	No	No	4.11206	3.84232	4.22564	4.20235	4.01284	4.10618	-1.0289	0.816488
ATF6	46.2808	No	No	7.07299	7.07073	7.1275	6.73489	6.74865	6.72602	1.2782	1.09182e-05
BACH1	35.5207	No	No	5.57929	5.71788	5.77589	5.42882	5.59311	5.54916	1.12316	0.124215
BACH2	32.5223	No	No	5.40462	5.51653	5.5615	7.36569	7.17926	7.00054	-3.23926	6.49539e-53
BBX	191.617	No	No	6.83874	6.87816	6.88179	6.10397	6.33211	6.46755	1.47218	2.06428e-07
BCL6B	150.298	Yes	No	1.27794	1.24581	1.54448	0.595227	1.44804	1.74777	1.01658	0.957075
BHLHE40	2.49155	No	Yes	-0.1265	-0.0381369	1.13782	1.41876	0.242029	0.273292	-1.25741	0.57039
CARF	83.0277	No	No	4.72608	5.02759	4.86214	5.08204	5.34727	5.26367	-1.28266	0.00508651
CBFB	81.4576	No	No	5.86426	5.84312	5.85803	6.26069	6.21959	6.29396	-1.32268	9.2613e-07
CEBPB	267.098	No	No	4.25724	3.83966	4.1853	2.03863	2.07686	1.44597	4.71754	2.33334e-28
CENPB	7.54706	No	No	5.88651	5.85171	5.78342	5.84426	5.72168	5.72634	1.05426	0.468469
CLOCK	49.0441	No	No	6.11013	6.19639	6.23592	6.00796	6.26638	6.30758	-1.01272	0.895472
CNOT3	24.3621	No	No	6.10297	5.76621	5.92693	5.25745	5.2259	5.23651	1.62456	1.10907e-10
CPEB1	162.417	No	No	2.58156	2.73764	2.29117	2.84824	3.03935	2.74866	-1.26196	0.0911832
CREB1	38.1935	No	No	6.69571	6.81131	6.83729	6.6418	6.85979	6.93608	-1.02472	0.788487
CREM	40.851	No	No	3.32909	3.36212	3.45932	3.63191	3.46423	3.44031	-1.09657	0.396518
CTCF	40.2673	No	No	6.71822	6.71175	6.73309	6.94965	6.91528	7.00643	-1.17828	0.00476412
CUX1	22.4205	No	No	7.9553	7.88189	7.97795	8.00014	7.93741	7.84272	1.00745	0.926504
CUX2	9.27045	No	No	6.12891	6.11475	6.01907	6.99708	6.80778	6.55515	-1.63569	3.75774e-09
DDIT3	89.9683	No	No	5.2854	5.34087	5.30227	2.85812	2.74483	2.66336	5.89257	2.73774e-117
DEAF1	119.802	No	No	5.92476	5.70189	5.81387	5.02399	5.12795	5.16627	1.63674	1.93684e-12
DLX5	96.7777	Yes	No	2.11642	1.16328	1.39527	0.730452	-0.186014	-1.38946	3.25681	0.00127369
DLX6	138.842	No	No	3.77305	3.69147	3.78442	3.53977	3.25908	3.41817	1.2662	0.0171832
DMTF1	12.3425	No	No	7.30781	7.58197	7.29904	7.40603	7.81543	7.88807	-1.2448	0.0396066
DNAJC21	18.9028	No	No	5.62999	5.67012	5.58839	5.24339	5.39063	5.5652	1.1687	0.0528083
E2F1	147.744	No	No	5.45379	5.02642	5.08072	5.33555	5.24808	5.20236	-1.04382	0.707875
E2F2	12.5422	No	No	4.84295	4.6901	4.59077	5.18277	5.04836	4.89007	-1.25974	0.00941627
E2F3	31.2553	No	No	6.78633	6.90666	6.86344	7.38781	7.33979	7.25679	-1.3915	3.19648e-08
E2F5	31.5685	No	No	4.06428	4.22046	4.1716	3.94861	4.04214	3.95798	1.12462	0.18628
EGR1	11.5533	No	No	3.89902	4.05638	4.11546	4.20041	3.35171	2.29332	1.4605	0.200995
ELF1	7.90406	No	No	4.85704	4.79797	4.54368	4.49606	4.52802	4.51029	1.17272	0.0725436
ELF2	12.7428	No	No	6.10718	6.13762	6.14711	6.09199	6.24501	6.37093	-1.07897	0.32311
ELF4	8.08371	No	No	4.16803	3.87639	3.96736	4.03607	3.80633	3.79852	1.09133	0.434858
ELK1	49.7643	No	No	5.78962	5.55992	5.64732	5.36096	5.41883	5.62846	1.14541	0.10928
ELK3	7.81453	No	No	4.32542	4.26071	4.32801	5.41634	5.10036	4.70885	-1.74194	4.31812e-06
ELK4	50.0071	No	No	5.43647	5.76061	5.60377	5.4753	5.76626	5.80241	-1.05894	0.590822
EPAS1	38.3779	No	No	7.64622	7.59324	7.61619	3.95092	4.71096	5.84454	5.95701	1.09754e-10
ERF	34.1617	No	No	6.12393	5.88813	5.93641	5.6518	5.61927	5.68598	1.2614	0.000859267
ESR2	1.99737	No	Yes	0.678136	0.0379467	0.597066	0.912137	0.905127	1.10142	-1.43384	0.0814552
ESRRA	39.5013	No	No	4.11038	3.78552	3.79041	3.52435	3.69082	3.47649	1.26661	0.0302271
ESRRG	4.71178	No	No	6.37955	6.41945	6.48565	7.71514	7.60266	7.44312	-2.23954	6.97243e-34
ETS1	36.1915	No	No	5.82947	5.73155	5.77891	7.37131	7.31974	7.04036	-2.7723	4.56448e-44
ETS2	37.3539	No	No	4.57597	4.60668	4.61965	5.27507	5.13136	5.02808	-1.46335	4.16103e-07
ETV1	34.3292	No	No	5.13905	5.04958	5.22368	6.11586	6.05804	6.05653	-1.91756	8.92085e-26
ETV3	50.4969	No	No	6.68785	6.70082	6.76385	6.29018	6.38452	6.52869	1.24282	0.001094
ETV4	34.4974	No	No	5.44449	5.30956	5.28964	6.20323	5.97565	5.73682	-1.55319	1.183e-06
ETV5	9.17797	No	No	6.25815	6.13438	6.17885	7.00655	6.79385	6.79676	-1.59997	1.00294e-12
ETV6	12.8435	No	No	4.70509	4.75775	4.64466	5.26861	5.16505	4.97723	-1.35625	0.000149825
FEV	34.6662	No	No	6.0092	5.49729	5.77815	4.91817	4.92401	4.75228	1.88083	8.86411e-11
FOSL2	32.8451	No	No	3.42408	3.21828	3.31722	4.30884	3.80917	3.63532	-1.54445	0.00158973
FOXJ2	54.908	No	No	5.31194	5.10036	5.20025	5.01297	5.04956	4.92453	1.15773	0.0606739
FOXJ3	55.1825	No	No	7.34453	7.47868	7.44405	7.31996	7.39406	7.50309	1.01098	0.895736
FOXK1	9.54913	No	No	7.43804	7.46281	7.53536	7.20684	7.36464	7.43648	1.10208	0.176116
FOXO1	44.1088	No	No	1.17886	1.83113	1.70527	1.30779	2.07686	1.92576	-1.16044	0.533718
FOXO3	33.6632	No	No	7.63283	7.64908	7.69393	8.73387	8.86982	8.85592	-2.23851	3.9035e-43
FOXO4	56.2985	No	No	4.49462	4.35482	4.51504	4.73997	4.71703	4.92845	-1.26748	0.00397739
FOXO6	56.5822	No	No	2.96654	2.56838	2.39702	1.90205	1.90676	1.86156	1.72546	0.000244916
FOXP1	55.4587	No	No	5.83761	6.00292	5.92897	6.82894	6.91495	6.93088	-1.95691	2.38793e-29
GABPA	50.9925	No	No	5.69978	5.82175	5.83648	5.33643	5.61522	5.83133	1.13219	0.224931
GATA2	19.6069	No	No	9.43202	9.20198	9.24013	8.7791	8.6663	8.44073	1.57959	1.90668e-08
GATA3	19.2534	No	No	9.01943	8.87729	8.93756	8.24687	8.23056	8.2546	1.62682	1.01804e-16
GATA4	19.3709	No	No	4.62031	4.42025	4.57525	4.19067	4.08501	3.66697	1.45812	0.000599356
GLIS2	7.45828	No	No	4.27834	3.7492	4.00905	3.43476	3.50338	3.04209	1.61511	0.000296529
GMEB2	12.1438	No	No	4.80087	4.75775	4.71405	4.29799	4.29025	4.32234	1.37184	9.60414e-06
GTF3C1	13.2485	No	No	7.73623	7.65419	7.67908	7.61746	7.58846	7.45382	1.09834	0.163404
GZF1	12.0448	No	No	4.90335	4.89322	4.99125	4.88835	4.9227	5.06775	-1.02243	0.808693
HBP1	74.8172	No	No	6.78211	6.85732	6.85239	6.93572	6.94919	7.09519	-1.12067	0.0826381
HDX	123.817	No	No	4.26179	4.19784	4.36259	4.01856	4.44635	4.63875	-1.08262	0.562666
HESX1	1.19518	No	Yes	0.659882	1.46836	1.08032	0.930982	1.50527	1.24255	-1.10653	0.693321
HIC1	4.80596	No	Yes	0.0520828	-0.293902	-0.436722	2.23338	2.08627	1.74777	-4.91736	2.67611e-17
HIC2	9.08569	No	No	4.52267	4.32286	4.52405	4.13284	4.23211	4.32433	1.1722	0.0738332
HINFP	12.2431	No	No	4.72169	4.90088	4.6611	4.68829	4.5872	4.6625	1.08535	0.355201
HMBOX1	89.3442	No	No	6.91769	7.19095	7.12927	6.28744	6.374	6.2089	1.73178	4.8387e-15
HMX1	19.9634	No	No	3.76667	3.06307	3.20959	3.45443	3.37492	3.25281	1.01392	0.9416
HOMEZ	22.5472	No	No	4.27684	4.23468	4.34642	4.35666	4.23211	4.1404	1.02807	0.784697
HOXC4	67.9489	No	No	5.19875	5.21849	5.2801	4.88715	4.98564	5.02075	1.20374	0.00890297
HOXC5	28.5365	No	No	1.96109	1.50902	2.02269	1.87311	1.83043	1.85058	-1.00149	0.994297
HOXC6	26.3976	No	No	3.04249	3.21828	3.41737	4.09365	3.84287	3.5222	-1.52637	0.00136923
HOXC9	10.587	No	No	1.43647	0.707665	1.08032	1.64104	1.38845	1.2921	-1.26844	0.259512
HOXD1	1.36788	No	Yes	-0.567827	-0.927897	-0.818961	1.35041	0.926236	0.337638	-3.41611	2.03058e-06
HOXD3	28.683	No	No	4.53649	4.12775	4.34438	4.30523	4.38287	4.43692	-1.01967	0.872833
HOXD8	14.6977	No	No	4.28431	4.33799	4.34438	5.87864	5.80523	5.91938	-2.92641	8.78158e-63
HOXD10	0.477858	No	Yes	-0.44421	-0.160359	-0.553234	1.719	1.99931	1.88328	-4.99728	1.07003e-19
HSF1	37.6452	No	No	6.42721	6.03693	6.15177	5.71907	5.63699	5.4544	1.52418	1.96509e-06
HSF2	37.8272	No	No	5.91565	6.06901	6.2099	5.90688	5.86453	6.01839	1.10015	0.24233
IKZF2	30.177	No	No	2.25663	2.16385	2.23958	1.98554	2.45644	2.60573	-1.11013	0.5507
IRF1	2.45566	No	Yes	0.89655	0.862152	1.24637	0.79359	1.06594	1.11984	1.00656	0.978333
IRF2	45.6173	No	No	4.2633	4.28628	4.19887	4.63614	4.64564	4.64194	-1.31186	0.000191524
IRF3	35.1769	No	No	4.63907	4.19576	4.33417	4.6275	4.48954	4.48388	-1.09565	0.416979
IRF5	26.1118	Yes	No	1.09981	1.33899	1.86136	0.618663	0.571705	0.305824	1.97143	0.00126525
IRF6	27.3613	No	No	2.28073	2.35445	2.34099	5.10089	5.11192	5.01707	-6.79899	2.06461e-126
IRF7	29.2869	No	No	2.48635	2.35445	2.2656	1.79297	1.06594	1.24255	1.97355	5.86381e-05
IRF9	35.3484	No	No	2.65712	2.64944	2.40484	2.92074	2.67795	2.41014	-1.07907	0.639807
IRX3	84.108	No	No	3.02833	3.12543	3.02889	2.47081	2.91815	3.45489	1.04185	0.851465
IRX5	85.2166	No	No	2.64325	2.48929	2.76867	2.42502	2.73887	3.15353	-1.12152	0.524337
ISL1	22.9296	No	No	8.41497	8.45243	8.44716	8.61682	8.6036	8.73029	-1.1592	0.0184373
ISL2	22.0426	No	No	2.8903	2.87363	3.10775	2.26343	2.56136	2.50426	1.43002	0.00361022
JDP2	41.2447	No	No	3.13129	3.25859	3.23177	2.32883	2.5478	1.90468	1.90438	1.8807e-06
JUN	35.8675	No	No	4.75968	4.70184	4.83052	4.71028	4.876	5.45983	-1.22065	0.163721
JUNB	36.0419	No	No	4.10195	3.75484	3.76021	3.88963	3.27562	3.24445	1.30267	0.0875642
JUND	32.3618	No	No	5.41418	5.32956	5.51524	5.42799	5.47363	5.52863	-1.03952	0.63419
KLF10	2.44724	No	No	4.91783	4.92863	4.90831	6.24994	6.08293	6.19105	-2.39412	2.22312e-45
KLF12	48.1027	No	No	6.91288	7.0062	6.97808	7.46943	7.56257	7.58407	-1.48824	7.25385e-12
KLF13	47.4102	No	No	7.83232	7.75485	7.83062	7.26253	7.08092	6.9548	1.62614	3.42492e-12
KLF15	18.7866	No	No	4.71507	4.66633	4.78625	3.69666	3.68773	3.91645	1.93883	2.12092e-16
KLF16	30.7898	No	No	5.67556	5.16541	5.2303	5.62384	5.62008	5.38663	-1.126	0.322723
KLF6	13.8635	No	No	4.19204	3.97646	4.219	5.35574	5.05196	4.97597	-2.00899	1.74343e-13
KLF7	18.4399	No	No	7.85744	7.88366	7.89405	8.52494	8.36116	8.07692	-1.37021	0.00022505
KLF9	4.62878	No	No	4.91783	4.94724	4.99125	1.93975	2.2626	1.96703	7.48683	1.17474e-110
LHX6	26.6766	Yes	No	1.39292	0.636032	0.569468	-0.0867255	0.431107	0.337638	1.63553	0.0516908
MAFB	0.86329	No	Yes	0.307945	0.586221	0.294	1.44522	0.794685	0.368766	-1.47246	0.137744
MAFK	97.5233	No	No	2.84658	2.92462	3.02889	3.49298	3.48927	3.09889	-1.35799	0.01136
MAZ	52.0016	No	No	8.07174	7.8806	7.99377	7.7409	7.62462	7.77498	1.20531	0.00575839
MEIS1	114.982	No	No	5.42368	5.50401	5.43436	5.80586	5.92608	6.31709	-1.49398	3.43916e-05
MEIS2	99.0554	No	No	9.16284	9.22009	9.26984	8.93111	9.05999	9.17484	1.11691	0.134858
MEIS3	1.82197	No	No	6.12018	6.0741	6.04059	6.13833	5.95204	5.84108	1.06897	0.413633
MGA	5.72085	No	No	7.86257	7.93057	7.90427	7.7667	7.96604	7.93058	1.00632	0.940396
MITF	16.1986	Yes	No	1.37065	1.38341	0.870186	-0.748365	0.100637	0.24001	2.56309	7.60206e-05
MSX2	22.2941	Yes	No	3.19606	2.74901	3.12681	0.571404	0.517099	-1.38946	7.73787	2.04489e-12
MTERF1	38.01	No	No	4.74677	5.02291	4.85072	4.98055	5.21522	5.1762	-1.18959	0.0509245
MTF1	22.6742	No	No	5.82435	5.95528	5.87855	5.55414	5.56983	5.66654	1.22211	0.00201259
MYB	13.0455	No	No	3.09098	2.94946	2.75035	3.33217	3.35171	3.67321	-1.43678	0.00282891
MYBL1	16.0896	No	No	3.59475	3.84497	3.57486	3.74005	4.04697	4.20866	-1.26157	0.0517397
MYBL2	4.05226	No	No	6.75952	6.56598	6.5902	6.89371	6.69046	6.74876	-1.10097	0.205148
MYC	23.3154	No	No	6.82626	6.63918	6.73542	5.70682	6.06222	6.41773	1.56382	0.000129951
MYCN	23.4449	No	No	4.82258	4.47602	4.63305	4.14499	4.09902	4.16499	1.431	4.95226e-05
MYPOP	11.9461	No	No	2.91745	2.64944	2.73179	2.29287	2.21192	2.92655	1.19851	0.314024
MZF1	14.0705	No	No	4.49462	4.44317	4.3666	3.81804	4.05418	4.16942	1.33559	0.0016522
NEUROD1	16.3079	No	No	2.24444	1.69676	2.00219	0.664423	1.32628	1.22564	1.8927	0.000858987
NFATC3	33.4983	No	No	6.51456	6.50068	6.5342	6.60047	6.56106	6.63294	-1.05849	0.373862
NFATC4	44.9642	No	No	3.50812	3.3695	3.40571	2.55825	2.72689	2.51821	1.77994	2.09393e-08
NFE2L1	1.97742	No	No	8.17527	8.11642	8.18293	8.54295	8.31751	8.19288	-1.14874	0.0883369
NFE2L2	33.0075	No	No	5.8732	5.84973	5.77966	5.93223	5.87881	5.7044	-1.00478	0.958799
NFIA	46.9548	No	No	3.38294	3.72926	3.883	5.09045	5.09454	4.49627	-2.37107	2.52198e-10
NFIX	17.529	No	No	6.25169	6.19483	6.18113	5.91932	5.90097	5.81377	1.25808	0.000127149
NFKB1	7.19305	No	No	4.76823	4.97291	4.93559	4.19652	4.22787	4.48032	1.50352	2.75459e-06
NFYA	40.461	No	No	7.11211	7.17076	7.17748	7.21191	7.35568	7.25731	-1.08868	0.194472
NFYB	40.6555	No	No	5.54613	5.41675	5.47583	5.59754	5.53332	5.73682	-1.10502	0.187624
NFYC	58.03	No	No	5.1676	5.13759	5.1382	5.18963	5.14042	5.09709	1.00348	0.968753
NR1D1	36.393	No	No	4.3822	3.85815	4.04456	2.01233	2.27087	2.07478	4.00807	2.24641e-28
NR1H2	58.6233	No	No	5.32141	5.11141	5.2907	4.77559	4.82633	4.91665	1.32386	0.000225668
NR1H3	85.7821	No	No	1.8447	1.53551	1.64044	1.15589	1.44804	1.20854	1.3339	0.085016
NR2C1	4.79496	No	No	5.46106	5.78151	5.53944	5.39529	5.55804	5.65396	1.04298	0.681552
NR2C2	51.4941	No	No	7.44089	7.57839	7.48455	7.64608	7.70258	7.68239	-1.12891	0.0539379
NR2F1	19.499	No	No	5.48004	5.31148	5.35879	6.35047	6.63424	7.09925	-2.53771	1.44683e-14
NR2F6	18.6346	No	No	4.93121	4.44142	4.58217	4.51335	4.37905	4.38648	1.18192	0.132761
NR4A1	5.1293	No	No	4.14196	3.51303	3.76934	3.37064	3.31617	3.1801	1.45876	0.00419699
NR6A1	4.40349	No	No	3.9145	3.86077	4.062	3.45768	3.74231	3.91381	1.17513	0.167013
ONECUT2	10.186	No	No	5.91469	6.18179	5.99009	5.80777	6.16569	6.226	-1.03144	0.78936
PATZ1	17.8683	No	No	7.09926	6.97024	7.01371	6.80966	6.82579	6.925	1.12877	0.0592065
PBX1	6.66756	No	No	7.20278	7.1468	7.20773	7.7527	7.94243	7.98527	-1.63692	1.94779e-14
PBX3	58.3256	No	No	6.42923	6.35863	6.34116	6.83895	6.94046	7.17082	-1.52969	6.55721e-09
PHOX2A	70.2473	No	No	7.96346	7.50426	7.57558	6.5507	6.56863	6.67713	2.13824	1.72915e-17
PHOX2B	70.6429	No	No	8.67118	8.58465	8.62535	8.94073	8.90539	8.93612	-1.23113	0.000433562
PKNOX1	2.21168	No	No	5.67897	5.65056	5.76453	5.4412	5.39726	5.29541	1.24777	0.000918431
POU2F1	3.00207	No	No	6.78185	7.17603	7.14513	6.94907	7.0509	7.07704	1.01253	0.908909
POU2F2	3.08193	No	No	4.10533	4.17696	4.26918	4.03389	4.20214	4.68895	-1.11019	0.463648
POU3F2	106.736	No	No	4.42065	4.46745	4.50232	2.47081	2.87537	3.23603	2.98473	1.09399e-17
POU6F1	16.8585	No	No	3.87548	3.89697	3.87738	4.24439	4.11749	4.17823	-1.23035	0.0115618
PPARA	17.3043	No	No	6.62131	6.62344	6.67641	6.04086	6.02846	5.90352	1.56747	1.4422e-14
PRDM11	54.0953	No	No	5.02423	5.08139	5.01446	5.29339	5.27815	5.29034	-1.18708	0.0108169
PRDM4	122.435	No	No	6.28408	6.29125	6.23756	6.33065	6.33852	6.4168	-1.06523	0.331482
PRDM5	208.698	No	No	3.36333	3.70028	3.24927	3.59989	3.66907	3.84354	-1.19586	0.147843
PRRX2	21.174	No	No	3.92409	3.59087	3.9135	2.29287	2.56809	2.67586	2.47264	1.31269e-14
RARA	39.6915	No	No	5.56342	5.39973	5.32721	4.76906	4.78793	4.7134	1.60048	1.18484e-10
RARB	5.63583	No	No	2.43361	2.52277	2.37327	5.91755	5.80167	5.83273	-10.6903	4.40971e-208
RARG	4.96179	No	No	5.33658	5.26672	5.19122	4.30523	4.16266	4.25313	2.03742	1.62541e-23
RBPJ	48.8068	No	No	6.72097	6.74014	6.82019	6.81569	6.86731	6.94353	-1.08342	0.224037
REL	41.443	No	No	5.10572	5.31912	5.26082	4.60274	5.03991	4.97471	1.2719	0.0167852
RELA	7.28127	No	No	6.4668	6.3019	6.29714	6.02724	6.08469	6.05653	1.23292	0.00103375
RELB	7.10501	No	No	1.27794	0.797958	0.824221	1.68611	0.748027	0.596212	-1.08122	0.802987
REST	4.29837	No	No	4.74893	4.80751	4.83487	5.81222	5.81941	5.38282	-1.85268	2.9939e-11
RFX3	57.7364	No	No	6.59843	6.60715	6.53464	6.00851	6.40158	6.3867	1.23484	0.0145189
RFX7	57.4449	No	No	7.18034	7.1697	7.19537	6.83614	7.07118	7.15974	1.11216	0.176591
RORA	4.54593	No	No	3.66049	3.68557	3.81412	5.24809	5.31363	5.29945	-2.97106	5.12425e-53
RORB	9.36314	No	No	5.09981	5.14942	5.18555	5.17982	4.74551	3.97072	1.34835	0.119142
RORC	2.13345	Yes	No	1.2538	1.05759	1.22884	0.0227326	-0.48718	-0.100137	2.64137	2.9605e-07
RXRA	39.8826	No	No	4.41386	4.296	4.26273	3.41147	3.50689	2.98798	2.0143	1.05246e-10
SATB1	108.651	No	No	7.99952	8.03304	8.05133	7.93644	8.11682	8.10723	-1.01939	0.808693
SCRT1	38.563	No	No	4.77884	4.15363	4.43892	3.97382	3.85117	3.67943	1.56153	0.000354668
SCRT2	38.749	No	No	3.69003	3.21828	3.25361	2.93948	3.1953	3.36513	1.17447	0.280389
SDCCAG8	60.1443	No	No	5.19321	5.22969	5.06598	5.05867	5.14493	5.32547	-1.01059	0.91834
SHOX2	71.8523	No	No	4.53899	4.59728	4.52405	5.54805	5.36767	5.09593	-1.73747	1.39728e-09
SIX2	116.136	Yes	No	1.44715	1.30859	1.28082	-0.873569	-0.48718	0.337638	3.16806	1.24223e-06
SIX3	111.698	No	No	7.37054	7.29902	7.35416	6.49836	6.67105	6.63534	1.66859	9.2298e-18
SMAD1	38.9359	No	No	4.08495	4.14291	4.1438	4.3584	4.43167	4.7757	-1.32905	0.0042989
SMAD3	2.36857	No	No	5.29504	5.23878	5.31583	6.33021	6.18004	5.98425	-1.85223	2.10484e-16
SMAD4	13.6575	No	No	7.36633	7.5201	7.43547	7.26114	7.34592	7.37409	1.0823	0.247142
SNAI1	65.0674	Yes	No	2.83849	2.63114	2.32457	-0.633165	-0.141409	-1.38946	10.1964	1.75859e-27
SNAI2	31.0995	Yes	No	1.16598	0.903414	1.42637	0.641725	0.598252	0.0223745	1.68167	0.0136206
SOX5	2.27365	No	Yes	-0.259153	0.0745348	0.15237	0.664423	1.3577	0.515063	-1.91153	0.00826642
SOX11	41.8423	No	No	8.22956	8.45351	8.51258	8.88648	8.8784	8.96314	-1.42058	7.90823e-07
SOX12	43.0634	No	No	7.30286	7.03868	7.02296	7.16989	7.1649	7.16722	-1.02777	0.754
SOX13	42.2454	No	No	4.04858	3.66172	3.3089	2.78232	3.24234	3.30605	1.49749	0.013909
SOX4	17.7549	No	No	8.95293	9.05216	9.13551	9.52072	9.55298	9.60487	-1.42531	2.04837e-08
SOX6	64.0357	No	No	5.14152	5.24281	5.30855	2.11478	2.6965	2.47595	6.95228	1.36291e-77
SOX7	64.3768	No	No	3.94497	3.73498	3.92444	3.23316	3.05381	3.0565	1.69015	5.62267e-08
SOX9	62.0451	Yes	No	1.35938	1.69676	1.8151	-0.475967	-1.19299	-1.10658	6.14614	6.29614e-17
SP1	18.2103	No	No	7.46079	7.53802	7.53759	6.98727	7.11952	7.29121	1.29656	0.000286174
SP2	2.8428	No	No	5.37135	5.16647	5.31894	4.73997	4.74551	4.87931	1.4142	3.74459e-06
SP4	47.8706	No	No	5.75026	5.80211	5.73688	5.89493	6.0026	6.08023	-1.17378	0.0158527
SREBF1	8.5362	No	No	5.57564	5.25979	5.26942	4.75723	4.5872	4.42771	1.71792	8.15762e-09
STAT1	40.9266	No	No	6.58489	6.45674	6.6408	6.70064	6.68776	6.79389	-1.12149	0.0891497
STAT2	45.3985	No	No	5.77591	5.89198	5.79687	6.20903	6.14951	6.10066	-1.25872	0.00019769
STAT3	38.822	No	No	6.21465	6.11145	6.17828	6.52844	6.21155	5.983	-1.06434	0.584474
STAT5A	80.947	No	No	1.33658	1.53551	0.999899	2.71868	2.35111	1.585	-1.99706	0.00250092
STAT5B	80.4425	No	No	6.44831	6.41901	6.47593	5.8853	5.97311	5.93441	1.43097	2.5232e-10
TBP	145.336	No	No	5.07591	4.85954	4.9703	5.01849	4.96284	4.97597	-1.00959	0.920618
TBX2	103.149	No	No	7.25786	7.1257	7.05938	4.76118	4.8962	4.96073	4.84908	7.22204e-121
TBX20	6.49384	No	No	2.79315	2.80995	2.78075	0.893044	1.38845	1.30825	3.04553	2.42526e-16
TBX3	6.58061	No	No	7.33647	7.17392	7.26691	7.45425	7.14534	6.61073	1.10939	0.496111
TBX4	6.06265	Yes	No	1.77856	1.49559	1.70527	-1.1622	-0.432415	-0.605319	5.54888	6.20344e-18
TBX6	0.449411	No	Yes	0.957604	0.14504	0.624145	0.730452	1.02738	0.769497	-1.17372	0.513669
TCF3	16.4174	No	No	7.68595	7.42656	7.47807	6.98361	7.06286	7.14239	1.38583	4.21389e-06
TCF7	16.3404	No	No	4.37522	4.3018	4.35048	4.95316	4.72156	4.50855	-1.31734	0.00459074
TCF7L2	6.40348	Yes	No	1.56955	2.18073	2.19512	0.730452	0.771544	0.722074	2.43965	1.19969e-06
TEAD1	36.9251	No	No	7.79569	7.87801	7.83334	7.87406	8.06601	8.0117	-1.10965	0.128654
TEAD3	36.747	No	No	3.57052	3.33221	3.41349	3.55807	3.41281	3.32204	1.00642	0.962161
TEAD4	2.05536	No	No	4.17286	3.79924	3.99874	3.278	3.2879	3.28581	1.64628	6.31756e-07
TFAP2B	40.0745	No	No	10.1064	10.1098	10.1177	10.273	10.5154	10.6174	-1.28735	0.00118292
TFAP2E	24.8954	No	No	2.01952	2.14677	1.62712	1.8336	1.85266	2.16621	-1.00526	0.980093
TGIF1	23.9666	No	No	2.22594	2.44106	2.66817	2.86304	2.79159	2.84034	-1.30542	0.04122
TGIF2	23.8355	No	No	5.67386	5.74438	5.71422	4.29254	4.5124	4.84927	2.20929	6.57968e-16
THAP1	49.2828	No	No	3.76239	3.71774	3.75716	3.48025	3.5585	3.80991	1.0899	0.440347
THRA	9.45603	No	No	6.08384	5.84576	6.0456	5.9252	5.84041	5.78737	1.10469	0.195675
TLX2	110.658	No	No	5.60337	5.32388	5.28222	4.6159	4.68642	4.37695	1.7986	1.7482e-10
TOPORS	220.817	No	No	5.87666	5.92053	5.94718	5.64468	5.74711	5.83064	1.12693	0.0808217
TP53	17.4165	No	No	7.32891	7.28542	7.36448	6.69307	6.81239	6.81594	1.46615	4.75122e-11
TRIM28	25.1646	No	No	8.76536	8.51294	8.58015	8.312	8.25423	8.29009	1.26402	0.000681461
USF1	59.5293	No	No	5.51346	5.57596	5.48601	5.67224	5.54189	5.63007	-1.06467	0.38954
USF2	58.9231	No	No	5.79067	5.6566	5.82486	5.29521	5.42441	5.40364	1.30532	8.88895e-05
VAX2	29.573	No	No	1.37065	0.903414	0.9365	1.41876	1.34208	1.19123	-1.17304	0.418994
YY1	14.1744	No	No	7.92373	7.87898	7.84508	7.53537	7.60553	7.61137	1.23003	0.000420505
ZBED6	34.8357	No	No	6.52721	6.88526	6.73192	6.78495	6.9958	6.78166	-1.09877	0.306007
ZBTB1	24.2299	No	No	5.53741	5.55102	5.66862	5.70203	5.90563	5.8542	-1.17833	0.0221883
ZBTB14	31.4116	No	No	4.41114	4.53136	4.45974	4.52425	4.33829	4.66407	-1.03343	0.755679
ZBTB18	6.92948	No	No	5.57686	5.43709	5.64732	5.52808	5.60462	5.58107	-1.01059	0.90543
ZBTB3	13.3504	No	No	2.81393	2.62498	2.6084	2.64641	2.67795	2.71877	1.0055	0.971058
ZBTB33	8.62729	No	No	5.94138	5.93552	5.9552	5.55034	5.79953	5.95057	1.12386	0.184325
ZBTB49	135.01	No	No	3.66965	3.90715	3.98052	3.81804	3.99547	4.04486	-1.07172	0.547347
ZBTB6	11.8475	No	No	5.63642	5.79802	5.7991	5.63394	5.88826	5.80739	-1.02404	0.796239
ZBTB7A	30.0252	No	No	5.65094	5.5388	5.55975	5.23867	5.40386	5.48579	1.15304	0.0627834
ZBTB7B	51.7471	No	No	5.39361	5.25581	5.30959	4.14902	4.29229	3.99835	2.25318	2.28612e-25
ZBTB7C	8.35462	No	No	3.60671	3.68853	3.63601	3.11453	3.124	3.5291	1.29873	0.0243044
ZEB1	5.2133	No	No	7.11253	7.11723	7.05348	6.60561	7.01594	6.97548	1.16307	0.0907895
ZEB2	65.417	No	No	6.48376	6.45631	6.50854	5.91577	6.04965	6.35304	1.28839	0.00329768
ZIC1	3.32242	No	No	3.01043	3.30552	3.01361	3.13905	3.08699	3.2694	-1.03653	0.7945
ZIC4	1.59507	No	Yes	0.972472	0.753518	0.453476	1.93042	1.66449	1.30825	-1.90195	0.000988807
ZKSCAN1	3.80757	No	No	9.23021	9.36369	9.27712	9.43358	9.5379	9.46857	-1.14021	0.0464416
ZKSCAN3	105.81	No	No	4.12709	4.40597	4.43892	4.62894	4.64723	4.42216	-1.18263	0.089403
ZKSCAN5	13.7604	No	No	6.19181	6.24685	6.29187	6.53577	6.41331	6.46035	-1.17065	0.010916
ZNF232	128.255	No	No	4.4647	4.51148	4.38255	4.27421	4.37905	4.47497	1.05457	0.569999
ZNF350	102.297	No	No	2.95536	3.24662	3.18707	3.25201	3.36336	3.54962	-1.1991	0.129367
ZNF589	8.44531	No	No	5.20742	5.28147	5.26189	5.41467	5.38969	5.52691	-1.1447	0.0545245
ZNF628	118.544	No	No	2.70242	1.8204	2.48088	0.912137	1.26132	1.73588	2.07983	0.000944741
ZNF691	91.245	No	No	4.28431	4.16852	4.23665	4.20428	4.16488	4.15163	1.04071	0.66553
ZNF713	237.898	No	No	4.70954	4.72648	4.64797	5.29339	5.28429	5.24702	-1.49539	9.90055e-10
ZNF740	17.982	No	No	6.62101	6.70884	6.70681	6.38291	6.44611	6.55261	1.16248	0.0192403
ZNF75A	88.123	No	No	3.90096	3.81013	3.73559	4.72924	4.79799	4.67811	-1.89078	5.21295e-17
ZNF83	7.01716	No	No	5.15543	5.45542	5.2662	5.15298	5.59064	5.74426	-1.16435	0.221129
ZSCAN20	3.64523	No	No	4.00766	3.94222	4.11307	3.72932	3.90798	3.87369	1.13627	0.177744
ZSCAN21	23.0578	No	No	5.48199	5.36138	5.47583	5.17093	5.08987	5.26781	1.20024	0.0118003
ZSCAN26	155.923	No	No	4.95854	4.98737	4.83342	5.08204	5.21737	5.43431	-1.25137	0.0108469
ZZZ3	4.13413	No	No	6.64876	6.75148	6.64824	6.18126	6.51565	6.54752	1.19745	0.0321311
