## Supplementary material for ""Transcriptional Regulation of human NMNAT2: Insights from 3D Genome Sequencing and Bioinformatics"": Table5. Motif occurrence (FIMO) analysis of the target transcription factors in region2

### Sheet: HSF1_MA0486.1
motif_id	motif_alt_id	sequence_name	start	stop	strand	score	p-value	q-value	matched_sequence
MA0486.1	HSF1	range=chr1	186344727	186344741	-	7.04286	0.000278	0.471	TGTCCAGAAGCCGCC
MA0486.1	HSF1	range=chr1	186344082	186344096	+	6.64286	0.000329	0.471	TTTCAAGTTTGTTCT
MA0486.1	HSF1	range=chr1	186344087	186344101	-	6.08571	0.000411	0.471	TGTCCAGAACAAACT
MA0486.1	HSF1	range=chr1	186344130	186344144	+	5.34286	0.000547	0.471	GCTCCAGGACTTGCT
MA0486.1	HSF1	range=chr1	186344781	186344795	-	4.88571	0.000648	0.471	ATCCCGGAGCCTGCC
MA0486.1	HSF1	range=chr1	186345687	186345701	+	4.87143	0.000651	0.471	TCTCTAGTTCTTACT
MA0486.1	HSF1	range=chr1	186344472	186344486	+	4.8	0.000668	0.471	CTTCCAGCTCCACCC
MA0486.1	HSF1	range=chr1	186344135	186344149	-	4.07143	0.000868	0.522	GTTGCAGCAAGTCCT
MA0486.1	HSF1	range=chr1	186345208	186345222	+	3.55714	0.00104	0.522	ACTCCGGCACACACT
MA0486.1	HSF1	range=chr1	186344293	186344307	+	3.44286	0.00108	0.522	CCGCCGGAGACTCCC
MA0486.1	HSF1	range=chr1	186345601	186345615	+	2.97143	0.00127	0.522	TTCCCAGTGTCGTCT
MA0486.1	HSF1	range=chr1	186345922	186345936	+	2.82857	0.00133	0.522	AATGTAGATTTTTCT
MA0486.1	HSF1	range=chr1	186343554	186343568	-	2.61429	0.00143	0.522	GCTCCAGAACGAATC
MA0486.1	HSF1	range=chr1	186344125	186344139	-	2.32857	0.00157	0.522	GTCCTGGAGCGCACG
MA0486.1	HSF1	range=chr1	186344229	186344243	-	2.3	0.00159	0.522	CGTCTGGGTCCTGCT
MA0486.1	HSF1	range=chr1	186343872	186343886	-	2.01429	0.00174	0.537	TATCCTGAGCCTTCG
MA0486.1	HSF1	range=chr1	186343618	186343632	-	1.05714	0.00235	0.682	ATTCTAGGCCTTTGC
MA0486.1	HSF1	range=chr1	186343799	186343813	-	0.714286	0.00261	0.692	TCAGTAGCATTTTCT
MA0486.1	HSF1	range=chr1	186345927	186345941	-	0.642857	0.00266	0.692	AGTACAGAAAAATCT
MA0486.1	HSF1	range=chr1	186344763	186344777	+	-0.157143	0.00337	0.738	GTCCCGGTAGGGCCG
MA0486.1	HSF1	range=chr1	186344092	186344106	+	-0.2	0.00341	0.738	GTTCTGGACAGACTT
MA0486.1	HSF1	range=chr1	186345346	186345360	-	-0.385714	0.0036	0.738	CTACCGGTTTCTTTT
MA0486.1	HSF1	range=chr1	186344787	186344801	+	-0.757143	0.004	0.738	CTCCGGGATACCGCC
MA0486.1	HSF1	range=chr1	186345190	186345204	-	-0.814286	0.00406	0.738	TGTCCATATGGTTCC
MA0486.1	HSF1	range=chr1	186345012	186345026	+	-1.1	0.0044	0.738	CCCCTAGAGGCTGGT
MA0486.1	HSF1	range=chr1	186345180	186345194	-	-1.21429	0.00454	0.738	GTTCCAACACTGTCC
MA0486.1	HSF1	range=chr1	186345803	186345817	-	-1.21429	0.00454	0.738	TTTGGGGAAAAATCA
MA0486.1	HSF1	range=chr1	186344858	186344872	-	-1.25714	0.0046	0.738	TTCCCCGCAGAGCCT
MA0486.1	HSF1	range=chr1	186343633	186343647	-	-1.3	0.00465	0.738	TTTCTAGGCACCTGC
MA0486.1	HSF1	range=chr1	186345317	186345331	+	-1.51429	0.00493	0.738	ACCCGGGTTAATTCT
MA0486.1	HSF1	range=chr1	186343559	186343573	+	-1.6	0.00505	0.738	GTTCTGGAGCCACGG
MA0486.1	HSF1	range=chr1	186345844	186345858	-	-1.62857	0.00509	0.738	ATACCAGCAACTTTA
MA0486.1	HSF1	range=chr1	186345031	186345045	+	-1.8	0.00533	0.738	GGGCCCGAAACCCCC
MA0486.1	HSF1	range=chr1	186345495	186345509	-	-1.82857	0.00537	0.738	GATCTGGAACCATAC
MA0486.1	HSF1	range=chr1	186345976	186345990	-	-1.91429	0.0055	0.738	ATCCTAGCAGATCTG
MA0486.1	HSF1	range=chr1	186345059	186345073	-	-2.04286	0.00569	0.738	TACCTCGGACGGTCT
MA0486.1	HSF1	range=chr1	186344460	186344474	-	-2.07143	0.00573	0.738	AAGCCGGAAAATTGG
MA0486.1	HSF1	range=chr1	186344776	186344790	+	-2.08571	0.00576	0.738	CGGACGGCAGGCTCC
MA0486.1	HSF1	range=chr1	186343942	186343956	-	-2.14286	0.00584	0.738	GGTCTGGTCTTCCCC
MA0486.1	HSF1	range=chr1	186344297	186344311	-	-2.38571	0.00623	0.738	CCGCGGGAGTCTCCG
MA0486.1	HSF1	range=chr1	186346024	186346038	+	-2.5	0.00642	0.738	AGCCCAGAAAGGTTG
MA0486.1	HSF1	range=chr1	186344465	186344479	+	-2.65714	0.00669	0.738	TTTCCGGCTTCCAGC
MA0486.1	HSF1	range=chr1	186344219	186344233	-	-2.68571	0.00674	0.738	CTGCTGGTCTTCGCC
MA0486.1	HSF1	range=chr1	186345500	186345514	+	-2.92857	0.00717	0.738	GTTCCAGATCATAAT
MA0486.1	HSF1	range=chr1	186344708	186344722	+	-2.98571	0.00728	0.738	GCCATGGATCGTCCT
MA0486.1	HSF1	range=chr1	186344767	186344781	-	-3.04286	0.00738	0.738	CGTCCGGCCCTACCG
MA0486.1	HSF1	range=chr1	186345535	186345549	+	-3.07143	0.00744	0.738	TCCGTAGATTGTTTC
MA0486.1	HSF1	range=chr1	186343638	186343652	+	-3.17143	0.00763	0.738	TGCCTAGAAAATAGG
MA0486.1	HSF1	range=chr1	186344224	186344238	+	-3.17143	0.00763	0.738	AGACCAGCAGGACCC
MA0486.1	HSF1	range=chr1	186344298	186344312	-	-3.28571	0.00785	0.738	GCCGCGGGAGTCTCC
MA0486.1	HSF1	range=chr1	186345394	186345408	+	-3.47143	0.00823	0.738	GTTGCAGAAACGGTT
MA0486.1	HSF1	range=chr1	186344661	186344675	-	-3.57143	0.00843	0.738	CTTCAGGGAGGGCCA
MA0486.1	HSF1	range=chr1	186345223	186345237	+	-3.6	0.00849	0.738	TCTGACGAACTTACC
MA0486.1	HSF1	range=chr1	186346019	186346033	-	-3.6	0.00849	0.738	TTTCTGGGCTCTGGT
MA0486.1	HSF1	range=chr1	186345322	186345336	-	-3.61429	0.00852	0.738	CCTGAAGAATTAACC
MA0486.1	HSF1	range=chr1	186344815	186344829	+	-3.64286	0.00858	0.738	CGCCCAGAAGGGGGC
MA0486.1	HSF1	range=chr1	186344713	186344727	-	-3.71429	0.00874	0.738	CAACGAGGACGATCC
MA0486.1	HSF1	range=chr1	186343779	186343793	-	-3.77143	0.00886	0.738	GTTAGGGTAGGCTCA
MA0486.1	HSF1	range=chr1	186345546	186345560	+	-3.77143	0.00886	0.738	TTTCGTGTTTACTCT
MA0486.1	HSF1	range=chr1	186345349	186345363	-	-3.82857	0.00898	0.738	GTGCTACCGGTTTCT
MA0486.1	HSF1	range=chr1	186343927	186343941	-	-4.11429	0.00963	0.758	CATCAAGTTGGCACT
MA0486.1	HSF1	range=chr1	186345325	186345339	-	-4.11429	0.00963	0.758	CCTCCTGAAGAATTA
MA0486.1	HSF1	range=chr1	186343563	186343577	-	-4.2	0.00983	0.758	CGTCCCGTGGCTCCA
MA0486.1	HSF1	range=chr1	186345523	186345537	+	-4.2	0.00983	0.758	TTTAAAGCTCAATCC
# FIMO (Find Individual Motif Occurrences): Version 5.5.5 compiled on Dec 6 2023 at 19:32:37
# The format of this file is described at https://meme-suite.org/meme/doc/fimo-output-format.html#tsv_results.
# fimo --oc . --verbosity 1 --bgfile --nrdb-- --thresh 0.01 MA0486.1.meme sequences.fa

### Sheet: HSF1_MA0486.2
motif_id	motif_alt_id	sequence_name	start	stop	strand	score	p-value	q-value	matched_sequence
MA0486.2	HSF1	range=chr1	186345090	186345102	-	2.80328	0.000278	0.622	TTTCAGAATGTGC
MA0486.2	HSF1	range=chr1	186345923	186345935	+	1.60656	0.000393	0.622	ATGTAGATTTTTC
MA0486.2	HSF1	range=chr1	186345804	186345816	-	0.590164	0.00051	0.622	TTGGGGAAAAATC
MA0486.2	HSF1	range=chr1	186344088	186344100	-	0.295082	0.000548	0.622	GTCCAGAACAAAC
MA0486.2	HSF1	range=chr1	186344083	186344095	+	-0.754098	0.000706	0.622	TTCAAGTTTGTTC
MA0486.2	HSF1	range=chr1	186345496	186345508	-	-0.885246	0.000729	0.622	ATCTGGAACCATA
MA0486.2	HSF1	range=chr1	186343873	186343885	-	-3.03279	0.00127	0.751	ATCCTGAGCCTTC
MA0486.2	HSF1	range=chr1	186345928	186345940	-	-3.03279	0.00127	0.751	GTACAGAAAAATC
MA0486.2	HSF1	range=chr1	186345501	186345513	+	-3.18033	0.00132	0.751	TTCCAGATCATAA
MA0486.2	HSF1	range=chr1	186344461	186344473	-	-5.13115	0.00218	0.964	AGCCGGAAAATTG
MA0486.2	HSF1	range=chr1	186344131	186344143	+	-5.2459	0.00224	0.964	CTCCAGGACTTGC
MA0486.2	HSF1	range=chr1	186344728	186344740	-	-5.27869	0.00226	0.964	GTCCAGAAGCCGC
MA0486.2	HSF1	range=chr1	186343619	186343631	-	-6.36066	0.00288	1	TTCTAGGCCTTTG
MA0486.2	HSF1	range=chr1	186344714	186344726	-	-7.01639	0.0033	1	AACGAGGACGATC
MA0486.2	HSF1	range=chr1	186344136	186344148	-	-7.18033	0.00342	1	TTGCAGCAAGTCC
MA0486.2	HSF1	range=chr1	186343780	186343792	-	-7.40984	0.00358	1	TTAGGGTAGGCTC
MA0486.2	HSF1	range=chr1	186345688	186345700	+	-7.47541	0.00362	1	CTCTAGTTCTTAC
MA0486.2	HSF1	range=chr1	186344782	186344794	-	-7.68852	0.00378	1	TCCCGGAGCCTGC
MA0486.2	HSF1	range=chr1	186345845	186345857	-	-8.08197	0.00408	1	TACCAGCAACTTT
MA0486.2	HSF1	range=chr1	186343555	186343567	-	-8.39344	0.00433	1	CTCCAGAACGAAT
MA0486.2	HSF1	range=chr1	186343800	186343812	-	-8.47541	0.0044	1	CAGTAGCATTTTC
MA0486.2	HSF1	range=chr1	186344049	186344061	-	-9.11475	0.00499	1	TCCGAGATCGATG
MA0486.2	HSF1	range=chr1	186345191	186345203	-	-9.36066	0.00524	1	GTCCATATGGTTC
MA0486.2	HSF1	range=chr1	186344473	186344485	+	-9.47541	0.00536	1	TTCCAGCTCCACC
MA0486.2	HSF1	range=chr1	186343820	186343832	+	-10	0.00597	1	ATTCAGATTTTTT
MA0486.2	HSF1	range=chr1	186344230	186344242	-	-10.0984	0.00609	1	GTCTGGGTCCTGC
MA0486.2	HSF1	range=chr1	186344032	186344044	+	-10.1967	0.00622	1	ATGCCGCCCCTTC
MA0486.2	HSF1	range=chr1	186344733	186344745	+	-10.5574	0.0067	1	TTCTGGACACTGA
MA0486.2	HSF1	range=chr1	186343720	186343732	-	-10.623	0.00679	1	TGATAGAGTCTGC
MA0486.2	HSF1	range=chr1	186345186	186345198	+	-10.9672	0.0073	1	TGTTGGAACCATA
MA0486.2	HSF1	range=chr1	186345509	186345521	-	-10.9672	0.0073	1	CTACAGAATTATG
MA0486.2	HSF1	range=chr1	186345209	186345221	+	-11.082	0.00748	1	CTCCGGCACACAC
MA0486.2	HSF1	range=chr1	186345381	186345393	+	-11.082	0.00748	1	TTTTAAATTTTTC
MA0486.2	HSF1	range=chr1	186343868	186343880	+	-11.1148	0.00753	1	AAAGCGAAGGCTC
MA0486.2	HSF1	range=chr1	186344403	186344415	-	-11.2295	0.00771	1	GGTTCGTAGCTTC
MA0486.2	HSF1	range=chr1	186345224	186345236	+	-11.3443	0.0079	1	CTGACGAACTTAC
MA0486.2	HSF1	range=chr1	186344126	186344138	-	-11.9344	0.00893	1	TCCTGGAGCGCAC
MA0486.2	HSF1	range=chr1	186345547	186345559	+	-11.9508	0.00895	1	TTCGTGTTTACTC
MA0486.2	HSF1	range=chr1	186344398	186344410	+	-12.0656	0.00917	1	CGTTGGAAGCTAC
MA0486.2	HSF1	range=chr1	186345326	186345338	-	-12.0984	0.00923	1	CTCCTGAAGAATT
MA0486.2	HSF1	range=chr1	186345850	186345862	+	-12.2295	0.00948	1	TGCTGGTATATGA
MA0486.2	HSF1	range=chr1	186343857	186343869	-	-12.4754	0.00996	1	TTCCTGCTCCTTA
# FIMO (Find Individual Motif Occurrences): Version 5.5.5 compiled on Dec 6 2023 at 19:32:37
# The format of this file is described at https://meme-suite.org/meme/doc/fimo-output-format.html#tsv_results.
# fimo --oc . --verbosity 1 --bgfile --nrdb-- --thresh 0.01 MA0486.2.meme sequences.fa

### Sheet: ATF4_MA0833.1
motif_id	motif_alt_id	sequence_name	start	stop	strand	score	p-value	q-value	matched_sequence
MA0833.1	ATF4	range=chr1	186345439	186345451	+	3.83607	0.000514	0.613	AACTGTTGTAACT
MA0833.1	ATF4	range=chr1	186346039	186346051	-	3.13115	0.000637	0.613	GACTGACACAACT
MA0833.1	ATF4	range=chr1	186344966	186344978	+	2.95082	0.00067	0.613	TTCTGATGAATTC
MA0833.1	ATF4	range=chr1	186345591	186345603	+	2.83607	0.000693	0.613	AAATAATGCATTC
MA0833.1	ATF4	range=chr1	186345754	186345766	+	2.16393	0.00084	0.613	ATATTTTGTAATA
MA0833.1	ATF4	range=chr1	186345864	186345876	+	1.90164	0.000906	0.613	GTATTATGCTATG
MA0833.1	ATF4	range=chr1	186345183	186345195	+	1.44262	0.00103	0.613	CAGTGTTGGAACC
MA0833.1	ATF4	range=chr1	186345222	186345234	+	0.688525	0.00126	0.613	TTCTGACGAACTT
MA0833.1	ATF4	range=chr1	186344885	186344897	-	0.672131	0.00126	0.613	TGATGACGTAAAA
MA0833.1	ATF4	range=chr1	186346009	186346021	+	0.180328	0.00144	0.613	AGATTAGGAAACC
MA0833.1	ATF4	range=chr1	186345557	186345569	+	-0.0655738	0.00153	0.613	CTCTTATGAAAGA
MA0833.1	ATF4	range=chr1	186344701	186344713	+	-0.213115	0.00159	0.613	CCGGGATGCCATG
MA0833.1	ATF4	range=chr1	186345573	186345585	-	-0.393443	0.00166	0.613	GAATAATTTAACA
MA0833.1	ATF4	range=chr1	186344141	186344153	-	-0.442623	0.00168	0.613	CGGTGTTGCAGCA
MA0833.1	ATF4	range=chr1	186345857	186345869	+	-1.40984	0.00213	0.643	ATATGAAGTATTA
MA0833.1	ATF4	range=chr1	186345289	186345301	+	-1.47541	0.00217	0.643	GAGTGATTCAGTA
MA0833.1	ATF4	range=chr1	186345405	186345417	-	-1.60656	0.00224	0.643	ATGTTAGGTAACC
MA0833.1	ATF4	range=chr1	186344832	186344844	-	-1.65574	0.00226	0.643	TGCGGTCGCCACC
MA0833.1	ATF4	range=chr1	186345622	186345634	-	-2.7377	0.00292	0.763	GACTGTGGGAACT
MA0833.1	ATF4	range=chr1	186344996	186345008	+	-2.81967	0.00298	0.763	ACCGGAGGGAATC
MA0833.1	ATF4	range=chr1	186345873	186345885	-	-3.5082	0.0035	0.836	GGCTTAGGACATA
MA0833.1	ATF4	range=chr1	186343518	186343530	+	-3.62295	0.00359	0.836	CTCTTATGCACCT
MA0833.1	ATF4	range=chr1	186345105	186345117	-	-4.45902	0.00434	0.875	GGCTGACTTACCT
MA0833.1	ATF4	range=chr1	186345594	186345606	-	-4.45902	0.00434	0.875	TGGGAATGCATTA
MA0833.1	ATF4	range=chr1	186344853	186344865	+	-4.65574	0.00453	0.875	GGCTGAGGCTCTG
MA0833.1	ATF4	range=chr1	186345473	186345485	-	-4.67213	0.00455	0.875	TACTGTAGAAATT
MA0833.1	ATF4	range=chr1	186345755	186345767	-	-4.86885	0.00476	0.875	TTATTACAAAATA
MA0833.1	ATF4	range=chr1	186345410	186345422	-	-5.08197	0.00498	0.875	ATATAATGTTAGG
MA0833.1	ATF4	range=chr1	186345325	186345337	-	-5.14754	0.00505	0.875	TCCTGAAGAATTA
MA0833.1	ATF4	range=chr1	186344945	186344957	+	-5.31148	0.00523	0.875	AGGTGTGGGAAGT
MA0833.1	ATF4	range=chr1	186343686	186343698	+	-5.55738	0.00551	0.875	ATATAAGGTACTC
MA0833.1	ATF4	range=chr1	186344774	186344786	+	-5.88525	0.0059	0.875	GCCGGACGGCAGG
MA0833.1	ATF4	range=chr1	186344630	186344642	+	-5.95082	0.00599	0.875	CGGTGGCGCCACA
MA0833.1	ATF4	range=chr1	186344680	186344692	-	-6	0.00605	0.875	CGGTAAGGTCACC
MA0833.1	ATF4	range=chr1	186345701	186345713	-	-6	0.00605	0.875	ACATGATTCAAAA
MA0833.1	ATF4	range=chr1	186343672	186343684	-	-6.08197	0.00616	0.875	TTTTGTTGCACTT
MA0833.1	ATF4	range=chr1	186344631	186344643	-	-6.22951	0.00635	0.878	ATGTGGCGCCACC
MA0833.1	ATF4	range=chr1	186345776	186345788	+	-6.42623	0.00661	0.89	AAATAAATCAACA
MA0833.1	ATF4	range=chr1	186344138	186344150	+	-6.96721	0.00737	0.918	ACTTGCTGCAACA
MA0833.1	ATF4	range=chr1	186345277	186345289	+	-7.06557	0.00751	0.918	GGAGGTGGCACTG
MA0833.1	ATF4	range=chr1	186345993	186346005	-	-7.09836	0.00756	0.918	AAATAAAGCATTT
MA0833.1	ATF4	range=chr1	186345652	186345664	+	-7.16393	0.00766	0.918	TGGTGATTTAGTT
MA0833.1	ATF4	range=chr1	186344884	186344896	+	-7.19672	0.00771	0.918	CTTTTACGTCATC
MA0833.1	ATF4	range=chr1	186343749	186343761	+	-7.44262	0.0081	0.94	GCCGGACGAAGGA
MA0833.1	ATF4	range=chr1	186344989	186345001	-	-7.67213	0.00847	0.94	TCCGGTCTCAATT
MA0833.1	ATF4	range=chr1	186345713	186345725	+	-7.72131	0.00855	0.94	TTGTGAAGCCGTC
MA0833.1	ATF4	range=chr1	186345577	186345589	+	-7.77049	0.00864	0.94	AAATTATTCATTG
MA0833.1	ATF4	range=chr1	186345905	186345917	-	-7.93443	0.00892	0.94	AAATGACAGATCA
MA0833.1	ATF4	range=chr1	186345889	186345901	-	-7.98361	0.009	0.94	GTATGATAATACT
# FIMO (Find Individual Motif Occurrences): Version 5.5.5 compiled on Dec 6 2023 at 19:32:37
# The format of this file is described at https://meme-suite.org/meme/doc/fimo-output-format.html#tsv_results.
# fimo --oc . --verbosity 1 --bgfile --nrdb-- --thresh 0.01 MA0833.1.meme sequences.fa

### Sheet: ATF4_MA0833.2
motif_id	motif_alt_id	sequence_name	start	stop	strand	score	p-value	q-value	matched_sequence
MA0833.2	ATF4	range=chr1	186344884	186344897	-	6.39796	0.000361	0.726	TGATGACGTAAAAG
MA0833.2	ATF4	range=chr1	186345439	186345452	+	5.44898	0.000511	0.726	AACTGTTGTAACTG
MA0833.2	ATF4	range=chr1	186344966	186344979	+	5.35714	0.000528	0.726	TTCTGATGAATTCA
MA0833.2	ATF4	range=chr1	186345557	186345570	+	4.22449	0.000773	0.726	CTCTTATGAAAGAA
MA0833.2	ATF4	range=chr1	186345700	186345713	-	3.82653	0.000883	0.726	ACATGATTCAAAAG
MA0833.2	ATF4	range=chr1	186344138	186344151	+	3.68367	0.000925	0.726	ACTTGCTGCAACAC
MA0833.2	ATF4	range=chr1	186345754	186345767	+	3.43878	0.001	0.726	ATATTTTGTAATAA
MA0833.2	ATF4	range=chr1	186345591	186345604	+	2.95918	0.00118	0.726	AAATAATGCATTCC
MA0833.2	ATF4	range=chr1	186345864	186345877	+	2.71429	0.00128	0.726	GTATTATGCTATGT
MA0833.2	ATF4	range=chr1	186346009	186346022	+	2.36735	0.00143	0.734	AGATTAGGAAACCA
MA0833.2	ATF4	range=chr1	186346038	186346051	-	2.05102	0.0016	0.743	GACTGACACAACTC
MA0833.2	ATF4	range=chr1	186344140	186344153	-	0.806122	0.00242	0.868	CGGTGTTGCAGCAA
MA0833.2	ATF4	range=chr1	186345857	186345870	+	0.806122	0.00242	0.868	ATATGAAGTATTAT
MA0833.2	ATF4	range=chr1	186345183	186345196	+	0.785714	0.00244	0.868	CAGTGTTGGAACCA
MA0833.2	ATF4	range=chr1	186344348	186344361	-	0.479592	0.0027	0.868	TGTTGCTGAAACGC
MA0833.2	ATF4	range=chr1	186345289	186345302	+	0.367347	0.0028	0.868	GAGTGATTCAGTAC
MA0833.2	ATF4	range=chr1	186345064	186345077	+	0.0510204	0.0031	0.868	GTCCGAGGTAATTG
MA0833.2	ATF4	range=chr1	186345472	186345485	-	-0.112245	0.00326	0.868	TACTGTAGAAATTA
MA0833.2	ATF4	range=chr1	186345222	186345235	+	-0.204082	0.00336	0.868	TTCTGACGAACTTA
MA0833.2	ATF4	range=chr1	186344701	186344714	+	-0.234694	0.00339	0.868	CCGGGATGCCATGG
MA0833.2	ATF4	range=chr1	186345404	186345417	-	-0.540816	0.00373	0.908	ATGTTAGGTAACCG
MA0833.2	ATF4	range=chr1	186344547	186344560	+	-0.857143	0.0041	0.953	CAATGCTGCACCGC
MA0833.2	ATF4	range=chr1	186345572	186345585	-	-1.11224	0.00442	0.984	GAATAATTTAACAA
MA0833.2	ATF4	range=chr1	186345744	186345757	-	-1.31633	0.00469	0.999	ATATCATAAAATGC
MA0833.2	ATF4	range=chr1	186343518	186343531	+	-1.77551	0.00534	1	CTCTTATGCACCTA
MA0833.2	ATF4	range=chr1	186346056	186346069	-	-1.83673	0.00543	1	TTGTGGTCCAAGCA
MA0833.2	ATF4	range=chr1	186345324	186345337	-	-1.95918	0.00561	1	TCCTGAAGAATTAA
MA0833.2	ATF4	range=chr1	186344630	186344643	+	-2.03061	0.00573	1	CGGTGGCGCCACAT
MA0833.2	ATF4	range=chr1	186344630	186344643	-	-2.54082	0.00656	1	ATGTGGCGCCACCG
MA0833.2	ATF4	range=chr1	186345092	186345105	+	-2.72449	0.00689	1	ACATTCTGAAAACA
MA0833.2	ATF4	range=chr1	186345392	186345405	-	-2.82653	0.00708	1	CGTTTCTGCAACGA
MA0833.2	ATF4	range=chr1	186344520	186344533	-	-2.87755	0.00717	1	GAATGAGAAAAACA
MA0833.2	ATF4	range=chr1	186345543	186345556	-	-3.2449	0.00789	1	TAAACACGAAACAA
MA0833.2	ATF4	range=chr1	186345754	186345767	-	-3.26531	0.00793	1	TTATTACAAAATAT
MA0833.2	ATF4	range=chr1	186345540	186345553	-	-3.38776	0.00818	1	ACACGAAACAATCT
MA0833.2	ATF4	range=chr1	186344208	186344221	+	-3.43878	0.00829	1	CGGAGAAGAAAGGC
MA0833.2	ATF4	range=chr1	186345409	186345422	-	-3.57143	0.00857	1	ATATAATGTTAGGT
MA0833.2	ATF4	range=chr1	186345665	186345678	+	-3.58163	0.0086	1	CTTATATGAAATTT
MA0833.2	ATF4	range=chr1	186345652	186345665	+	-3.65306	0.00875	1	TGGTGATTTAGTTC
MA0833.2	ATF4	range=chr1	186345766	186345779	+	-3.73469	0.00894	1	AACTAAGGAAAAAT
MA0833.2	ATF4	range=chr1	186345888	186345901	-	-3.7449	0.00896	1	GTATGATAATACTG
MA0833.2	ATF4	range=chr1	186344887	186344900	-	-3.87755	0.00927	1	GATTGATGACGTAA
MA0833.2	ATF4	range=chr1	186344549	186344562	-	-3.90816	0.00934	1	GGGCGGTGCAGCAT
MA0833.2	ATF4	range=chr1	186343671	186343684	-	-3.97959	0.00951	1	TTTTGTTGCACTTC
MA0833.2	ATF4	range=chr1	186343902	186343915	+	-4.14286	0.00992	1	AAGTGAGGTTAACA
# FIMO (Find Individual Motif Occurrences): Version 5.5.5 compiled on Dec 6 2023 at 19:32:37
# The format of this file is described at https://meme-suite.org/meme/doc/fimo-output-format.html#tsv_results.
# fimo --oc . --verbosity 1 --bgfile --nrdb-- --thresh 0.01 MA0833.2.meme sequences.fa

### Sheet: ATF6_MA1466.1
motif_id	motif_alt_id	sequence_name	start	stop	strand	score	p-value	q-value	matched_sequence
MA1466.1	ATF6	range=chr1	186344884	186344897	-	4.62295	8.54e-05	0.437	TGATGACGTAAAAG
MA1466.1	ATF6	range=chr1	186343565	186343578	-	-2.18033	0.000488	0.804	TCGTCCCGTGGCTC
MA1466.1	ATF6	range=chr1	186344154	186344167	-	-2.72131	0.000552	0.804	CACCGACATGGCGG
MA1466.1	ATF6	range=chr1	186344607	186344620	-	-6.13115	0.00117	0.804	CGGTTACGGGGCCG
MA1466.1	ATF6	range=chr1	186344645	186344658	-	-7.13115	0.00144	0.804	GGGTGACGAGTACG
MA1466.1	ATF6	range=chr1	186345274	186345287	+	-8.09836	0.00175	0.804	TGGGGAGGTGGCAC
MA1466.1	ATF6	range=chr1	186344704	186344717	+	-8.13115	0.00176	0.804	GGATGCCATGGATC
MA1466.1	ATF6	range=chr1	186344902	186344915	-	-8.72131	0.00198	0.804	GAGTCAGGTGGCGC
MA1466.1	ATF6	range=chr1	186345242	186345255	-	-9.42623	0.00226	0.804	GTACGCCGTTTCAC
MA1466.1	ATF6	range=chr1	186345869	186345882	-	-9.95082	0.0025	0.804	TTAGGACATAGCAT
MA1466.1	ATF6	range=chr1	186345500	186345513	-	-10.5082	0.00277	0.804	TTATGATCTGGAAC
MA1466.1	ATF6	range=chr1	186344143	186344156	-	-10.5574	0.0028	0.804	CGGCGGTGTTGCAG
MA1466.1	ATF6	range=chr1	186344679	186344692	+	-10.8361	0.00294	0.804	TGGTGACCTTACCG
MA1466.1	ATF6	range=chr1	186344897	186344910	-	-11.0656	0.00307	0.804	AGGTGGCGCAGATT
MA1466.1	ATF6	range=chr1	186345079	186345092	-	-11.1148	0.0031	0.804	TGCACTCGTGGCAG
MA1466.1	ATF6	range=chr1	186344354	186344367	-	-11.1475	0.00312	0.804	AGGTGCTGTTGCTG
MA1466.1	ATF6	range=chr1	186344337	186344350	-	-11.4426	0.00329	0.804	CGCTGCCGCTGAGG
MA1466.1	ATF6	range=chr1	186344191	186344204	+	-11.5082	0.00333	0.804	GGCCGACGGGGTAG
MA1466.1	ATF6	range=chr1	186345543	186345556	+	-11.7377	0.00347	0.804	TTGTTTCGTGTTTA
MA1466.1	ATF6	range=chr1	186344343	186344356	+	-11.8361	0.00353	0.804	CGGCAGCGTTTCAG
MA1466.1	ATF6	range=chr1	186344797	186344810	-	-11.8361	0.00353	0.804	AGAGAGCGTGGCGG
MA1466.1	ATF6	range=chr1	186344301	186344314	+	-12.1803	0.00376	0.804	GACTCCCGCGGCGG
MA1466.1	ATF6	range=chr1	186344152	186344165	+	-12.1967	0.00377	0.804	CGCCGCCATGTCGG
MA1466.1	ATF6	range=chr1	186344140	186344153	-	-12.7869	0.00419	0.804	CGGTGTTGCAGCAA
MA1466.1	ATF6	range=chr1	186344826	186344839	+	-12.8525	0.00424	0.804	GGGCGGGGTGGCGA
MA1466.1	ATF6	range=chr1	186344359	186344372	-	-13.3279	0.00462	0.804	CGGTGAGGTGCTGT
MA1466.1	ATF6	range=chr1	186345387	186345400	+	-13.4262	0.0047	0.804	ATTTTTCGTTGCAG
MA1466.1	ATF6	range=chr1	186345708	186345721	+	-13.4262	0.0047	0.804	TCATGTTGTGAAGC
MA1466.1	ATF6	range=chr1	186345902	186345915	+	-13.4262	0.0047	0.804	TGTTGATCTGTCAT
MA1466.1	ATF6	range=chr1	186345857	186345870	+	-13.5574	0.00481	0.804	ATATGAAGTATTAT
MA1466.1	ATF6	range=chr1	186345605	186345618	+	-13.6393	0.00488	0.804	CAGTGTCGTCTCTC
MA1466.1	ATF6	range=chr1	186344040	186344053	-	-14.7705	0.00593	0.948	CGATGGCCTGAAGG
MA1466.1	ATF6	range=chr1	186344035	186344048	-	-15.4754	0.00669	1	GCCTGAAGGGGCGG
MA1466.1	ATF6	range=chr1	186344973	186344986	+	-15.918	0.0072	1	GAATTCAGTGGCAG
MA1466.1	ATF6	range=chr1	186345867	186345880	+	-16	0.0073	1	TTATGCTATGTCCT
MA1466.1	ATF6	range=chr1	186345104	186345117	-	-16.3443	0.00773	1	GGCTGACTTACCTG
MA1466.1	ATF6	range=chr1	186345404	186345417	+	-16.4426	0.00785	1	CGGTTACCTAACAT
MA1466.1	ATF6	range=chr1	186345268	186345281	+	-16.4754	0.00789	1	TGGTGGTGGGGAGG
MA1466.1	ATF6	range=chr1	186344630	186344643	+	-16.8852	0.00844	1	CGGTGGCGCCACAT
MA1466.1	ATF6	range=chr1	186345904	186345917	-	-16.9344	0.0085	1	AAATGACAGATCAA
MA1466.1	ATF6	range=chr1	186345705	186345718	+	-17	0.00859	1	GAATCATGTTGTGA
MA1466.1	ATF6	range=chr1	186346036	186346049	+	-17.0492	0.00866	1	TTGAGTTGTGTCAG
MA1466.1	ATF6	range=chr1	186343674	186343687	-	-17.082	0.00871	1	ATGTTTTGTTGCAC
MA1466.1	ATF6	range=chr1	186345749	186345762	+	-17.2623	0.00896	1	TTATGATATTTTGT
MA1466.1	ATF6	range=chr1	186345240	186345253	+	-17.4426	0.00922	1	GTGTGAAACGGCGT
MA1466.1	ATF6	range=chr1	186344635	186344648	-	-17.4754	0.00927	1	TACGTATGTGGCGC
# FIMO (Find Individual Motif Occurrences): Version 5.5.5 compiled on Dec 6 2023 at 19:32:37
# The format of this file is described at https://meme-suite.org/meme/doc/fimo-output-format.html#tsv_results.
# fimo --oc . --verbosity 1 --bgfile --nrdb-- --thresh 0.01 MA1466.1.meme sequences.fa

### Sheet: SOX4_MA0867.1
motif_id	motif_alt_id	sequence_name	start	stop	strand	score	p-value	q-value	matched_sequence
MA0867.1	SOX4	range=chr1	186343794	186343809	-	-16.6667	0.000139	0.409	TAGCATTTTCTTTGTA
MA0867.1	SOX4	range=chr1	186345358	186345373	+	-17.4242	0.00016	0.409	TAGCACTTTGAGTGTA
MA0867.1	SOX4	range=chr1	186343663	186343678	+	-25.2273	0.000565	0.884	TATCAGTTGAAGTGCA
MA0867.1	SOX4	range=chr1	186345596	186345611	+	-27.7424	0.000834	0.884	ATGCATTCCCAGTGTC
MA0867.1	SOX4	range=chr1	186343591	186343606	+	-30.9697	0.0013	0.884	GAACAAGTGCACAGAG
MA0867.1	SOX4	range=chr1	186344608	186344623	-	-31.0758	0.00132	0.884	CAGCGGTTACGGGGCC
MA0867.1	SOX4	range=chr1	186345174	186345189	+	-31.3939	0.00139	0.884	AGGAAGGGACAGTGTT
MA0867.1	SOX4	range=chr1	186345533	186345548	-	-32.5	0.00164	0.884	AAACAATCTACGGATT
MA0867.1	SOX4	range=chr1	186345487	186345502	+	-33.6818	0.00194	0.884	CAGAACTTGTATGGTT
MA0867.1	SOX4	range=chr1	186346044	186346059	+	-34.2727	0.00209	0.884	TGTCAGTCACAGTGCT
MA0867.1	SOX4	range=chr1	186343547	186343562	-	-34.6515	0.0022	0.884	GAACGAATCAGATGTT
MA0867.1	SOX4	range=chr1	186344077	186344092	+	-34.9545	0.00229	0.884	GAACTTTTCAAGTTTG
MA0867.1	SOX4	range=chr1	186344975	186344990	+	-35	0.0023	0.884	ATTCAGTGGCAGTGAA
MA0867.1	SOX4	range=chr1	186345562	186345577	-	-36.1667	0.00266	0.884	TAACAAATTCTTTCAT
MA0867.1	SOX4	range=chr1	186345412	186345427	-	-36.2576	0.00269	0.884	AAACAATATAATGTTA
MA0867.1	SOX4	range=chr1	186344508	186344523	+	-36.4848	0.00277	0.884	TGGGAAATGTAGTGTT
MA0867.1	SOX4	range=chr1	186345251	186345266	-	-37.803	0.00326	0.884	AAACCATTTAGGTACG
MA0867.1	SOX4	range=chr1	186346030	186346045	+	-37.803	0.00326	0.884	GAAAGGTTGAGTTGTG
MA0867.1	SOX4	range=chr1	186345411	186345426	+	-37.8485	0.00328	0.884	CTAACATTATATTGTT
MA0867.1	SOX4	range=chr1	186345576	186345591	+	-39.0152	0.00384	0.934	TAAATTATTCATTGTA
MA0867.1	SOX4	range=chr1	186344071	186344086	-	-39.4697	0.00407	0.934	TGAAAAGTTCCTTGCT
MA0867.1	SOX4	range=chr1	186343682	186343697	+	-39.5303	0.00411	0.934	AAACATATAAGGTACT
MA0867.1	SOX4	range=chr1	186344439	186344454	-	-39.8636	0.0043	0.934	CAAGAGGATCAGGGAT
MA0867.1	SOX4	range=chr1	186345488	186345503	-	-40.1667	0.00449	0.934	GAACCATACAAGTTCT
MA0867.1	SOX4	range=chr1	186345446	186345461	-	-40.4848	0.00468	0.934	TAAAAACTTCAGTTAC
MA0867.1	SOX4	range=chr1	186345359	186345374	-	-41.5606	0.00535	0.934	CTACACTCAAAGTGCT
MA0867.1	SOX4	range=chr1	186345833	186345848	-	-41.8182	0.00553	0.934	CTTTAATTACAATGCT
MA0867.1	SOX4	range=chr1	186344337	186344352	+	-41.8939	0.00559	0.934	CCTCAGCGGCAGCGTT
MA0867.1	SOX4	range=chr1	186345512	186345527	-	-42.2121	0.0058	0.934	TTAAAACTACAGAATT
MA0867.1	SOX4	range=chr1	186345384	186345399	+	-42.3182	0.00587	0.934	TAAATTTTTCGTTGCA
MA0867.1	SOX4	range=chr1	186343546	186343561	+	-42.7121	0.00611	0.934	AAACATCTGATTCGTT
MA0867.1	SOX4	range=chr1	186345989	186346004	+	-42.7273	0.00612	0.934	ATTCAAATGCTTTATT
MA0867.1	SOX4	range=chr1	186345985	186346000	-	-43.2879	0.00651	0.934	AAGCATTTGAATCCTA
MA0867.1	SOX4	range=chr1	186345478	186345493	+	-43.5606	0.00671	0.934	CTACAGTAACAGAACT
MA0867.1	SOX4	range=chr1	186344130	186344145	-	-44.3788	0.00731	0.934	CAGCAAGTCCTGGAGC
MA0867.1	SOX4	range=chr1	186345741	186345756	+	-44.4545	0.00738	0.934	GAAGCATTTTATGATA
MA0867.1	SOX4	range=chr1	186345065	186345080	-	-44.6212	0.00752	0.934	AGACAATTACCTCGGA
MA0867.1	SOX4	range=chr1	186344070	186344085	-	-44.6667	0.00755	0.934	GAAAAGTTCCTTGCTG
MA0867.1	SOX4	range=chr1	186345458	186345473	-	-44.6667	0.00755	0.934	TAACAATGTGTTTAAA
MA0867.1	SOX4	range=chr1	186345733	186345748	+	-44.6667	0.00755	0.934	TATAAATGGAAGCATT
MA0867.1	SOX4	range=chr1	186345592	186345607	-	-44.7424	0.00762	0.934	CTGGGAATGCATTATT
MA0867.1	SOX4	range=chr1	186344147	186344162	-	-44.803	0.00767	0.934	ACATGGCGGCGGTGTT
MA0867.1	SOX4	range=chr1	186345832	186345847	+	-45.1515	0.00801	0.953	AAGCATTGTAATTAAA
MA0867.1	SOX4	range=chr1	186345115	186345130	+	-45.5909	0.00847	0.962	GCCTAAGTGTAGTGTG
MA0867.1	SOX4	range=chr1	186345734	186345749	-	-46.1061	0.00899	0.962	AAATGCTTCCATTTAT
MA0867.1	SOX4	range=chr1	186345781	186345796	+	-46.1667	0.00905	0.962	AATCAACAGCGGAGCT
MA0867.1	SOX4	range=chr1	186344154	186344169	+	-46.197	0.00909	0.962	CCGCCATGTCGGTGGG
MA0867.1	SOX4	range=chr1	186345891	186345906	-	-46.4242	0.00931	0.962	CAACAGTATGATAATA
MA0867.1	SOX4	range=chr1	186345532	186345547	+	-46.6212	0.00957	0.962	CAATCCGTAGATTGTT
MA0867.1	SOX4	range=chr1	186344744	186344759	+	-46.803	0.00979	0.962	GAGCCACTAGAGGGCA
MA0867.1	SOX4	range=chr1	186345508	186345523	+	-46.8788	0.00989	0.962	TCATAATTCTGTAGTT
MA0867.1	SOX4	range=chr1	186345413	186345428	-	-46.8939	0.00991	0.962	AAAACAATATAATGTT
MA0867.1	SOX4	range=chr1	186344482	186344497	+	-46.9394	0.00997	0.962	CACCCACTTCAGGCCT
# FIMO (Find Individual Motif Occurrences): Version 5.5.5 compiled on Dec 6 2023 at 19:32:37
# The format of this file is described at https://meme-suite.org/meme/doc/fimo-output-format.html#tsv_results.
# fimo --oc . --verbosity 1 --bgfile --nrdb-- --thresh 0.01 MA0867.1.meme sequences.fa

### Sheet: SOX4_MA0867.2
motif_id	motif_alt_id	sequence_name	start	stop	strand	score	p-value	q-value	matched_sequence
MA0867.2	SOX4	range=chr1	186346064	186346073	+	10.3846	0.000182	0.617	CCACAAAGGC
MA0867.2	SOX4	range=chr1	186343677	186343686	+	8.61538	0.000418	0.617	CAACAAAACA
MA0867.2	SOX4	range=chr1	186343793	186343802	+	7.96154	0.000541	0.617	CTACAAAGAA
MA0867.2	SOX4	range=chr1	186345464	186345473	-	7.48077	0.000636	0.617	TAACAATGTG
MA0867.2	SOX4	range=chr1	186344212	186344221	+	7.07692	0.000714	0.617	GAAGAAAGGC
MA0867.2	SOX4	range=chr1	186345583	186345592	-	7.01923	0.000723	0.617	TTACAATGAA
MA0867.2	SOX4	range=chr1	186345418	186345427	-	4.84615	0.00147	0.745	AAACAATATA
MA0867.2	SOX4	range=chr1	186345833	186345842	-	4.84615	0.00147	0.745	TTACAATGCT
MA0867.2	SOX4	range=chr1	186344527	186344536	-	4.32692	0.00174	0.745	AAAGAATGAG
MA0867.2	SOX4	range=chr1	186345996	186346005	-	4.25	0.00179	0.745	AAATAAAGCA
MA0867.2	SOX4	range=chr1	186345071	186345080	-	3.65385	0.00213	0.745	AGACAATTAC
MA0867.2	SOX4	range=chr1	186343752	186343761	+	3.59615	0.00217	0.745	GGACGAAGGA
MA0867.2	SOX4	range=chr1	186343538	186343547	-	3.42308	0.00227	0.745	TTACAAAAAT
MA0867.2	SOX4	range=chr1	186345591	186345600	+	3.21154	0.00243	0.745	AAATAATGCA
MA0867.2	SOX4	range=chr1	186343911	186343920	+	3.11538	0.0025	0.745	TAACAGAGCG
MA0867.2	SOX4	range=chr1	186344962	186344971	-	2.32692	0.00312	0.745	TCAGAAAGCG
MA0867.2	SOX4	range=chr1	186344574	186344583	-	2.15385	0.0033	0.745	GGAGAAAAAC
MA0867.2	SOX4	range=chr1	186344737	186344746	+	1.90385	0.00352	0.745	GGACACTGAG
MA0867.2	SOX4	range=chr1	186345568	186345577	-	1.76923	0.00366	0.745	TAACAAATTC
MA0867.2	SOX4	range=chr1	186345755	186345764	-	1.71154	0.0037	0.745	TTACAAAATA
MA0867.2	SOX4	range=chr1	186345166	186345175	+	1.46154	0.00398	0.745	AGAGAAAAAG
MA0867.2	SOX4	range=chr1	186345682	186345691	-	1.46154	0.00398	0.745	AGAGAAAAAG
MA0867.2	SOX4	range=chr1	186343591	186343600	+	1.42308	0.00401	0.745	GAACAAGTGC
MA0867.2	SOX4	range=chr1	186344086	186344095	-	1.36538	0.00407	0.745	GAACAAACTT
MA0867.2	SOX4	range=chr1	186346027	186346036	+	1.28846	0.00417	0.745	CCAGAAAGGT
MA0867.2	SOX4	range=chr1	186345603	186345612	-	1.26923	0.00418	0.745	CGACACTGGG
MA0867.2	SOX4	range=chr1	186345676	186345685	-	1.21154	0.00425	0.745	AAAGAATAAA
MA0867.2	SOX4	range=chr1	186344493	186344502	-	1.13462	0.00432	0.745	CTACAAGGCC
MA0867.2	SOX4	range=chr1	186345539	186345548	-	1.13462	0.00432	0.745	AAACAATCTA
MA0867.2	SOX4	range=chr1	186343979	186343988	+	1.09615	0.00437	0.745	AAACCAAGGA
MA0867.2	SOX4	range=chr1	186344691	186344700	+	0.923077	0.00458	0.756	CGTCAAAGCC
MA0867.2	SOX4	range=chr1	186344521	186344530	-	0.596154	0.00495	0.793	TGAGAAAAAC
MA0867.2	SOX4	range=chr1	186343888	186343897	+	0.365385	0.00522	0.81	CCACAGAGCC
MA0867.2	SOX4	range=chr1	186345234	186345243	-	-0.153846	0.00591	0.862	ACACAAGGTA
MA0867.2	SOX4	range=chr1	186343833	186343842	+	-0.211538	0.00601	0.862	TTTCAAAGGC
MA0867.2	SOX4	range=chr1	186343626	186343635	+	-0.596154	0.00655	0.862	CTAGAATGCA
MA0867.2	SOX4	range=chr1	186345640	186345649	-	-0.596154	0.00655	0.862	TCACAGAAGG
MA0867.2	SOX4	range=chr1	186345388	186345397	-	-0.673077	0.00667	0.862	CAACGAAAAA
MA0867.2	SOX4	range=chr1	186345440	186345449	-	-0.826923	0.00688	0.862	TTACAACAGT
MA0867.2	SOX4	range=chr1	186343599	186343608	+	-0.903846	0.00701	0.862	GCACAGAGTG
MA0867.2	SOX4	range=chr1	186343797	186343806	+	-0.980769	0.00714	0.862	AAAGAAAATG
MA0867.2	SOX4	range=chr1	186345397	186345406	+	-1.26923	0.00759	0.862	GCAGAAACGG
MA0867.2	SOX4	range=chr1	186345784	186345793	+	-1.30769	0.00764	0.862	CAACAGCGGA
MA0867.2	SOX4	range=chr1	186345324	186345333	-	-1.32692	0.00767	0.862	GAAGAATTAA
MA0867.2	SOX4	range=chr1	186345347	186345356	+	-1.38462	0.00777	0.862	AAAGAAACCG
MA0867.2	SOX4	range=chr1	186344515	186344524	-	-1.42308	0.00783	0.862	AAACACTACA
MA0867.2	SOX4	range=chr1	186345236	186345245	-	-1.46154	0.00792	0.862	TCACACAAGG
MA0867.2	SOX4	range=chr1	186345709	186345718	-	-1.76923	0.00845	0.863	TCACAACATG
MA0867.2	SOX4	range=chr1	186345931	186345940	-	-1.84615	0.00859	0.863	GTACAGAAAA
MA0867.2	SOX4	range=chr1	186345484	186345493	+	-1.88462	0.00864	0.863	TAACAGAACT
MA0867.2	SOX4	range=chr1	186345929	186345938	-	-1.90385	0.00869	0.863	ACAGAAAAAT
MA0867.2	SOX4	range=chr1	186346037	186346046	-	-1.96154	0.00881	0.863	ACACAACTCA
MA0867.2	SOX4	range=chr1	186345091	186345100	-	-2.01923	0.00894	0.863	TCAGAATGTG
MA0867.2	SOX4	range=chr1	186345776	186345785	+	-2.11538	0.00912	0.865	AAATAAATCA
MA0867.2	SOX4	range=chr1	186346050	186346059	+	-2.44231	0.0097	0.889	TCACAGTGCT
MA0867.2	SOX4	range=chr1	186345338	186345347	+	-2.48077	0.0098	0.889	GGAGAATTAA
MA0867.2	SOX4	range=chr1	186345361	186345370	-	-2.53846	0.0099	0.889	ACTCAAAGTG
# FIMO (Find Individual Motif Occurrences): Version 5.5.5 compiled on Dec 6 2023 at 19:32:37
# The format of this file is described at https://meme-suite.org/meme/doc/fimo-output-format.html#tsv_results.
# fimo --oc . --verbosity 1 --bgfile --nrdb-- --thresh 0.01 MA0867.2.meme sequences.fa
