## Supplementary material for ""Transcriptional Regulation of human NMNAT2: Insights from 3D Genome Sequencing and Bioinformatics"": Table6. gRNA and primer sequences for piggyBac-based CRISPR/Cas9 gene deletion

### Sheet: sgRNAs
Oligonucleotides for sgRNAs
Oligos	Sequence(5'-3')
Region1 sgRNA A top	CACCGTTGGACTATAAGACCCATA
Region1 sgRNA A bottom	AAACTATGGGTCTTATAGTCCAAC
Region1 sgRNA B top	CACCGCTGGCCAACTGCATCACAG
Region1 sgRNA B bottom	AAACCTGTGATGCAGTTGGCCAGC
Region1 sgRNA C top	CACCGAGTGTCACAGGTTTGACCTA
Region1 sgRNA C bottom	AAACTAGGTCAAACCTGTGACACTC
Region1 sgRNA D top	CACCGCTGTTAACTAGTACCTGTAA
Region1 sgRNA D bottom	AAACTTACAGGTACTAGTTAACAGC
Region2 sgRNA A top	CACCGTATTAGGTGCATAAGAGCGC
Region2 sgRNA A bottom	AAACGCGCTCTTATGCACCTAATAC
Region2 sgRNA B top	CACCGTGTTGCACTTCAACTGATAG
Region2 sgRNA B bottom	AAACCTATCAGTTGAAGTGCAACAC
Region2 sgRNA C top	CACCGCTGACACAACTCAACCTTTC
Region2 sgRNA C bottom	AAACGAAAGGTTGAGTTGTGTCAGC
Region2 sgRNA D top	CACCGTATATCAGCCAAAGCCTTTG
Region2 sgRNA D bottom	AAACCAAAGGCTTTGGCTGATATAC
Region3 sgRNA A top	CACCGAAGTACACTGGCTTCACCTT
Region3 sgRNA A bottom	AAACAAGGTGAAGCCAGTGTACTTC
Region3 sgRNA B top	CACCGTGCAATATGAACCTCCCATT
Region3 sgRNA B bottom	AAACAATGGGAGGTTCATATTGCAC
Region3 sgRNA C top	CACCGAATGCTATACCTGCCCTTAT
Region3 sgRNA C bottom	AAACATAAGGGCAGGTATAGCATTC
Region3 sgRNA D top	CACCGCTGGCCAACTGCATCACAG
Region3 sgRNA D bottom	AAACCTGTGATGCAGTTGGCCAGC
SOX11 sgRNA A top	CACCGATCTTTGCAAAGCAGCCCGG
SOX11 sgRNA A bottom	AAACCCGGGCTGCTTTGCAAAGATC
SOX11 sgRNA B top	CACCGTCACTCCCCCAGCTAGCCAA
SOX11 sgRNA B bottom	AAACTTGGCTAGCTGGGGGAGTGAC
SOX11 sgRNA C top	CACCGTCAATATGTGAACACCAGGT
SOX11 sgRNA C bottom	AAACACCTGGTGTTCACATATTGAC
SOX11 sgRNA D top	CACCGTTCCCCGACTACTGCACGC
SOX11 sgRNA D bottom	AAACGCGTGCAGTAGTCGGGGAAC
HSF1 sgRNA A top	CACCGATGTGTCTTGGTATTCAGT
HSF1 sgRNA A bottom	AAACACTGAATACCAAGACACATC
HSF1 sgRNA B top	CACCGCTGAGGACCGTTTAGTCCAA
HSF1 sgRNA B bottom	AAACTTGGACTAAACGGTCCTCAGC
HSF1 sgRNA C top	CACCGATGGTCCGACCCTGCAAGAC
HSF1 sgRNA C bottom	AAACGTCTTGCAGGGTCGGACCATC
HSF1 sgRNA D top	CACCGACCTGAAGAAGGGCCACAC
HSF1 sgRNA D bottom	AAACGTGTGGCCCTTCTTCAGGTC
ATF6 sgRNA A top	CACCGAAGTAGTTACATCTGACGTA
ATF6 sgRNA A bottom	AAACTACGTCAGATGTAACTACTTC
ATF6 sgRNA B top	CACCGTAATATACCCACGAGCAGTT
ATF6 sgRNA B bottom	AAACAACTGCTCGTGGGTATATTAC
ATF6 sgRNA C top	CACCGGATTGTGTAGGTTCCCAAA
ATF6 sgRNA C bottom	AAACTTTGGGAACCTACACAATCC
ATF6 sgRNA D top	CACCGCCACTCATCAGCCTTGGAAC
ATF6 sgRNA D bottom	AAACGTTCCAAGGCTGATGAGTGGC
ATF4 sgRNA A top	CACCGAAATCACCACCCGCAACCGA
ATF4 sgRNA A bottom	AAACTCGGTTGCGGGTGGTGATTTC
ATF4 sgRNA B top	CACCGCTGGTCCCTGAGGCCACTAA
ATF4 sgRNA B bottom	AAACTTAGTGGCCTCAGGGACCAGC
ATF4 sgRNA C top	CACCGAGGTCTCTTAGATGATTACC
ATF4 sgRNA C bottom	AAACGGTAATCATCTAAGAGACCTC
ATF4 sgRNA D top	CACCGTAGATCCCACCAGGACGATG
ATF4 sgRNA D bottom	AAACCATCGTCCTGGTGGGATCTAC

### Sheet: primers
Primers for checking CRISPRCas9 deletion
Primers	Sequence(5'-3')	Expected PCR sizes(bp)
Region1 forward	ACGCCTACATGCTACATCCT	166261511606
Region1 reverse	CAAACAAACATCCCGGGTGA
Region2 forward	ACCAAAACACATTAACGGGAAGT	305342452489
Region2 reverse	CCACGGATACCAAGGGACAA
Region3 forward	TGGGATGGAGTAAGGCTGAT	310402466558
Region3 reverse	TGGGAGGATGTGTGTCAGTT
SOX11 forward	CTAGACATGCCTCCTCTCCC	210267283340
SOX11 reverse	CTTCTTCTCTCCCCTCCACC
HSF1 forward	AAAATTAGCTGGTGGTGGCG	508592659743
HSF1 reverse	CTAAGACCACAGGCAAGCAC
ATF6 forward	CGCCCGGCCTTATTTTAGTT	350392435477
ATF6 reverse	TTGGCTTGGGAAAATGGGAA
ATF4 forward	ATGAATGGGGCCTCTGGAAA	268366406504
ATF4 reverse	GGTCATCTGGCATGGTTTCC
qPCR Primers for checking CRISPRCas9 deletion for SOX11, HSF1, ATF6, ATF4
Primers	Sequence(5'-3')
SOX11_qPCR_F	GCTGAAGGACAGCGAGAAGATC
SOX11_qPCR_R	GGGTCCATTTTGGGCTTTTTCCG
HSF1_qPCR_F	CCTGGCCAGTATCCAAGAGC
HSF1_qPCR_R	ACCAGCTGCTTCCCTGAATC
ATF4_qPCR_F	GGCCAAGCACTTCAAACCTC
ATF4_qPCR_R	GAGAAGGCATCCTCCTTGCT
ATF6_qPCR_F	ACCACTAGTAGTATCAGCAGGA
ATF6_qPCR_R	AATGTGTCTCCCCTTCTGCG
GAPDH_qPCR_F	TCGGAGTCAACGGATTTGGTC
GAPDH_qPCR_R	TGAAGGGGTCATTGATGGCA
